# Prenatal alcohol and cannabinoid co-exposure increases ethanol-seeking in adult offspring and produces sex-dependent medial prefrontal cannabinoid receptor 1 expression

**DOI:** 10.64898/2026.09.21.753297

**Authors:** Siara K. Rouzer, Abigail Bowring, Aisley George, McKay Domen, Emma Labbe, Marisol Palacios, Rajesh C. Miranda

## Abstract

**Background:** Alcohol and cannabinoids are frequently used during pregnancy, however their combined effects on offspring outcomes are currently under-investigated. In this study, co-exposure was compared to single-drug and drug-free exposures for influences on adult alcohol-seeking and cannabinoid system proteomics.

**Methods:** Pregnant C57BL/6J mice received ethanol vapor (ALC), CP-55,940 (0.75 mg/kg; CB), both (ALC+CB), or neither on gestational days 12–15. Beginning on Postnatal Day 200, male and female offspring underwent home-cage ethanol drinking (N=108) and operant self-administration, progressive-ratio, extinction, and reinstatement testing (N=96). CNR1 and CNRIP1 protein abundance was quantified in the medial prefrontal cortex (mPFC) and dorsomedial striatum (N=57) and compared to within-subject drinking behaviors.

**Results:** Prenatal CB exposure increased cumulative home-cage ethanol intake, primarily in males. At 40% ethanol under progressive-ratio schedules, ALC+CB males consumed more than all other male groups, whereas all exposed female groups consumed more than controls. ALC+CB males also showed greater extinction responding than all other male groups and greater reinstatement intake relative to baseline than CON and ALC males. ALC+CB increased mPFC CNR1 in males relative to all other groups, whereas CB and ALC+CB reduced mPFC CNR1 in females. Higher mPFC CNR1 was associated with fixed-ratio and 40% progressive-ratio intake, extinction, and reinstatement exclusively in males.

**Conclusions:** Prenatal co-exposure produced a persistent male phenotype of enhanced ethanol seeking that was distinct from either exposure alone and accompanied by elevated mPFC CNR1. This behavioral and molecular convergence justifies future investigations manipulating corticostriatal cannabinoid signaling to attenuate exposure-induced ethanol consumption in late adulthood.
