## Supplemental Tables for "Prenatal alcohol and cannabinoid co-exposure increases ethanol-seeking in adult offspring and produces sex-dependent medial prefrontal cannabinoid receptor 1 expression": Table_S1_Homecage_Ethanol_Intake_4WayANOVA.xlsx

### Sheet: 1A. Between Subjects
Table S1A. Between Subject Effects for Cumulative Cage-Level Ethanol Intake
Effect	Numerator df	Denominator df	F	p	Partial η²
Sex	1	38.045	7.904	0.008	0.172017
ALC exposure	1	38.045	0.039	0.844	0.00102405
CB exposure	1	38.045	3.422	0.072	0.0825235
Sex × ALC	1	38.045	0.528	0.472	0.0136883
Sex × CB	1	38.045	0.122	0.729	0.00319648
ALC × CB	1	38.045	0.91	0.346	0.0233603
Sex × ALC × CB	1	38.045	1.31	0.26	0.0332867
Drinking levels/cage was the unit of analysis. Cumulative homecage ethanol intake (g/kg) across the 15-day drinking period was evaluated using a four-way repeated-measures model with Day as the repeated factor and Sex, prenatal alcohol exposure (ALC), and prenatal cannabinoid exposure (CB) as fixed factors. Type III tests of fixed effects not involving Day are shown. The intercept was omitted. Pa…

### Sheet: 1B. Within Subjects
Table S1B.Withinb Subject Effects Involving Day for Cumulative Cage-Level Ethanol Intake
Effect	Numerator df	Denominator df	F	p	Partial η²
Day	14	516.097	111.735	< .001	0.751923
Sex × Day	14	516.097	12.504	< .001	0.253281
ALC × Day	14	516.097	0.769	0.703	0.0204342
CB × Day	14	516.097	3.046	< .001	0.0763216
Sex × ALC × Day	14	516.097	1.078	0.375	0.0284117
Sex × CB × Day	14	516.097	0.614	0.854	0.0163829
ALC × CB × Day	14	516.097	1.031	0.42	0.0272067
Sex × ALC × CB × Day	14	516.097	1.452	0.125	0.0378953
Note. Effects involving Day from the same cage-level four-way repeated-measures model are shown. Type III tests of fixed effects are reported with model-estimated denominator degrees of freedom. Partial η² was calculated as (F × numerator df) / [(F × numerator df) + denominator df].
