## Supplemental Tables for "Prenatal alcohol and cannabinoid co-exposure increases ethanol-seeking in adult offspring and produces sex-dependent medial prefrontal cannabinoid receptor 1 expression": Table_S2_Males_Homecage_Ethanol_Intake.xlsx

### Sheet: Between Subjects
Table S2A. Cumulative homecage ethanol intake in male offspring: fixed effects not involving Day.
Effect	Numerator df	Denominator df	F	p	Partial η²
ALC exposure	1	19.777	1.214	0.284	0.0578343
CB exposure	1	19.777	9.777	0.005	0.330818
ALC × CB	1	19.777	0.157	0.696	0.00787599
Cumulative cage-level ethanol intake (g/kg) was analyzed within males using a three-way mixed model with ALC exposure, CB exposure, and Day as fixed effects. Cage was the unit of analysis.

### Sheet: Within Subjects
Table S2B. Cumulative homecage ethanol intake in male offspring: fixed effects involving Day.
Effect	Numerator df	Denominator df	F	p	Partial η²
Day	14	249.545	110.075	<.001	0.860636
ALC × Day	14	249.545	2.262	0.006	0.112612
CB × Day	14	249.545	3.176	<.001	0.151233
ALC × CB × Day	14	249.545	1.051	0.403	0.0556802
Cumulative cage-level ethanol intake (g/kg) was analyzed within males using a three-way mixed model with ALC exposure, CB exposure, and Day as fixed effects. Cage was the unit of analysis. Day was modeled as a repeated effect within cage using a first-order autoregressive [AR(1)] covariance structure. Denominator degrees of freedom were estimated by SPSS. Partial η² was calculated from each fixed…
Marginal comparison of ALC exposure within each day
Day	Comparison	Mean difference	SE	df	Sidak p	95% CI lower	95% CI upper
1	ALC- vs ALC+	-0.079	1.109	24.353	0.944	-2.367	2.209
2	ALC- vs ALC+	0.035	1.109	24.353	0.975	-2.253	2.323
3	ALC- vs ALC+	0.834	1.109	24.353	0.459	-1.453	3.122
4	ALC- vs ALC+	0.782	1.109	24.353	0.487	-1.505	3.07
5	ALC- vs ALC+	1.481	1.109	24.353	0.194	-0.807	3.769
6	ALC- vs ALC+	1.378	1.109	24.353	0.226	-0.91	3.666
7	ALC- vs ALC+	1.952	1.109	24.353	0.091	-0.336	4.24
8	ALC- vs ALC+	1.712	1.109	24.353	0.136	-0.576	4
9	ALC- vs ALC+	1.339	1.109	24.353	0.239	-0.949	3.626
10	ALC- vs ALC+	1.357	1.109	24.353	0.233	-0.93	3.645
11	ALC- vs ALC+	1.28	1.109	24.353	0.26	-1.008	3.568
12	ALC- vs ALC+	1.15	1.109	24.353	0.31	-1.138	3.438
13	ALC- vs ALC+	1.408	1.109	24.353	0.216	-0.88	3.696
14	ALC- vs ALC+	1.305	1.109	24.353	0.251	-0.982	3.593
15	ALC- vs ALC+	1.398	1.109	24.353	0.219	-0.89	3.686
Marginal comparison of CB exposure within each day
Day	Comparison	Mean difference	SE	df	Sidak p	95% CI lower	95% CI upper
1	CB- vs CB+	-0.626	1.109	24.353	0.578	-2.914	1.662
2	CB- vs CB+	-1.334	1.109	24.353	0.241	-3.622	0.954
3	CB- vs CB+	-1.798	1.109	24.353	0.118	-4.086	0.49
4	CB- vs CB+	-2.758	1.109	24.353	0.02	-5.046	-0.47
5	CB- vs CB+	-3.216	1.109	24.353	0.008	-5.504	-0.928
6	CB- vs CB+	-3.319	1.109	24.353	0.006	-5.607	-1.031
7	CB- vs CB+	-3.432	1.109	24.353	0.005	-5.72	-1.144
8	CB- vs CB+	-3.621	1.109	24.353	0.003	-5.909	-1.333
9	CB- vs CB+	-3.689	1.109	24.353	0.003	-5.976	-1.401
10	CB- vs CB+	-3.959	1.109	24.353	0.002	-6.247	-1.671
11	CB- vs CB+	-3.991	1.109	24.353	0.001	-6.279	-1.704
12	CB- vs CB+	-4.161	1.109	24.353	<.001	-6.449	-1.873
13	CB- vs CB+	-4.232	1.109	24.353	<.001	-6.52	-1.944
14	CB- vs CB+	-4.24	1.109	24.353	<.001	-6.528	-1.952
15	CB- vs CB+	-4.804	1.109	24.353	<.001	-7.092	-2.517

### Sheet: Group Post Hoc
Table S2C. Four-group follow-up analyses of cumulative homecage ethanol intake in male offspring.
Four-group mixed-model fixed effects
Effect	Numerator df	Denominator df	F	p	Partial η²
Exposure	3	19.777	4.135	0.02	0.385464
Day	14	249.545	110.075	<.001	0.860636
Exposure × Day	42	249.545	2.219	<.001	0.271918
Cumulative cage-level ethanol intake (g/kg) was analyzed within males using a three-way mixed model with ALC exposure, CB exposure, and Day as fixed effects. Cage was the unit of analysis.
Sidak-adjusted pairwise comparisons averaged across Day
Comparison	Mean difference	SE	df	Sidak p	95% CI lower	95% CI upper
CON vs ALC	0.74	1.247	19.777	0.993	-2.903	4.382
CON vs CB	-3.695	1.316	19.777	0.064	-7.54	0.15
CON vs ALC+CB	-2.123	1.563	19.777	0.717	-6.689	2.443
ALC vs CB	-4.434	1.398	19.777	0.029	-8.519	-0.35
ALC vs ALC+CB	-2.863	1.633	19.777	0.451	-7.632	1.907
CB vs ALC+CB	1.572	1.686	19.777	0.933	-3.354	6.497
Simple effect of Exposure within each day
Day	Numerator df	Denominator df	F	p	Partial η²
1	3	24.353	0.126	0.944	0.0152845
2	3	24.353	0.529	0.666	0.0611796
3	3	24.353	1.182	0.337	0.127101
4	3	24.353	2.463	0.086	0.232783
5	3	24.353	3.873	0.021	0.323001
6	3	24.353	3.96	0.02	0.327878
7	3	24.353	4.819	0.009	0.372507
8	3	24.353	4.951	0.008	0.378845
9	3	24.353	4.711	0.01	0.367224
10	3	24.353	5.35	0.006	0.397248
11	3	24.353	5.353	0.006	0.397382
12	3	24.353	5.788	0.004	0.416233
13	3	24.353	6.339	0.002	0.438483
14	3	24.353	6.374	0.002	0.439839
15	3	24.353	7.741	<.001	0.488124
Sidak-adjusted pairwise comparisons within each day
Day	Comparison	Mean difference	SE	df	Sidak p	95% CI lower	95% CI upper
1	CON vs ALC	0.31	1.319	24.353	1	-3.466	4.087
1	CON vs CB	-0.236	1.393	24.353	1	-4.222	3.75
1	CON vs ALC+CB	-0.705	1.654	24.353	0.999	-5.439	4.029
1	ALC vs CB	-0.546	1.479	24.353	0.999	-4.78	3.688
1	ALC vs ALC+CB	-1.015	1.727	24.353	0.993	-5.96	3.929
1	CB vs ALC+CB	-0.469	1.784	24.353	1	-5.575	4.637
2	CON vs ALC	0.62	1.319	24.353	0.998	-3.156	4.397
2	CON vs CB	-0.749	1.393	24.353	0.996	-4.735	3.237
2	CON vs ALC+CB	-1.299	1.654	24.353	0.969	-6.032	3.435
2	ALC vs CB	-1.369	1.479	24.353	0.934	-5.603	2.865
2	ALC vs ALC+CB	-1.919	1.727	24.353	0.858	-6.863	3.025
2	CB vs ALC+CB	-0.55	1.784	24.353	1	-5.656	4.556
3	CON vs ALC	0.733	1.319	24.353	0.995	-3.043	4.509
3	CON vs CB	-1.9	1.393	24.353	0.707	-5.886	2.086
3	CON vs ALC+CB	-0.964	1.654	24.353	0.993	-5.698	3.77
3	ALC vs CB	-2.633	1.479	24.353	0.423	-6.867	1.601
3	ALC vs ALC+CB	-1.697	1.727	24.353	0.914	-6.641	3.247
3	CB vs ALC+CB	0.936	1.784	24.353	0.996	-4.17	6.042
4	CON vs ALC	0.566	1.319	24.353	0.999	-3.21	4.342
4	CON vs CB	-2.974	1.393	24.353	0.232	-6.96	1.012
4	CON vs ALC+CB	-1.976	1.654	24.353	0.813	-6.709	2.758
4	ALC vs CB	-3.54	1.479	24.353	0.14	-7.774	0.693
4	ALC vs ALC+CB	-2.542	1.727	24.353	0.633	-7.486	2.402
4	CB vs ALC+CB	0.999	1.784	24.353	0.995	-4.108	6.105
5	CON vs ALC	0.973	1.319	24.353	0.977	-2.803	4.75
5	CON vs CB	-3.723	1.393	24.353	0.077	-7.709	0.263
5	CON vs ALC+CB	-1.735	1.654	24.353	0.887	-6.469	2.999
5	ALC vs CB	-4.697	1.479	24.353	0.024	-8.931	-0.463
5	ALC vs ALC+CB	-2.709	1.727	24.353	0.566	-7.653	2.236
5	CB vs ALC+CB	1.988	1.784	24.353	0.856	-3.118	7.095
6	CON vs ALC	0.931	1.319	24.353	0.982	-2.846	4.707
6	CON vs CB	-3.766	1.393	24.353	0.071	-7.753	0.22
6	CON vs ALC+CB	-1.941	1.654	24.353	0.825	-6.675	2.792
6	ALC vs CB	-4.697	1.479	24.353	0.024	-8.931	-0.463
6	ALC vs ALC+CB	-2.872	1.727	24.353	0.5	-7.816	2.072
6	CB vs ALC+CB	1.825	1.784	24.353	0.898	-3.281	6.931
7	CON vs ALC	1.38	1.319	24.353	0.888	-2.396	5.156
7	CON vs CB	-4.004	1.393	24.353	0.049	-7.991	-0.018
7	CON vs ALC+CB	-1.48	1.654	24.353	0.943	-6.214	3.253
7	ALC vs CB	-5.384	1.479	24.353	0.008	-9.618	-1.15
7	ALC vs ALC+CB	-2.86	1.727	24.353	0.505	-7.804	2.084
7	CB vs ALC+CB	2.524	1.784	24.353	0.672	-2.582	7.631
8	CON vs ALC	1.149	1.319	24.353	0.95	-2.627	4.925
8	CON vs CB	-4.183	1.393	24.353	0.036	-8.17	-0.197
8	CON vs ALC+CB	-1.909	1.654	24.353	0.835	-6.643	2.824
8	ALC vs CB	-5.332	1.479	24.353	0.008	-9.566	-1.099
8	ALC vs ALC+CB	-3.058	1.727	24.353	0.429	-8.003	1.886
8	CB vs ALC+CB	2.274	1.784	24.353	0.765	-2.832	7.38
9	CON vs ALC	0.862	1.319	24.353	0.988	-2.914	4.638
9	CON vs CB	-4.165	1.393	24.353	0.037	-8.151	-0.179
9	CON vs ALC+CB	-2.35	1.654	24.353	0.668	-7.084	2.384
9	ALC vs CB	-5.027	1.479	24.353	0.014	-9.261	-0.793
9	ALC vs ALC+CB	-3.212	1.727	24.353	0.374	-8.156	1.732
9	CB vs ALC+CB	1.815	1.784	24.353	0.9	-3.291	6.922
10	CON vs ALC	0.863	1.319	24.353	0.988	-2.914	4.639
10	CON vs CB	-4.454	1.393	24.353	0.023	-8.44	-0.468
10	CON vs ALC+CB	-2.601	1.654	24.353	0.562	-7.335	2.132
10	ALC vs CB	-5.316	1.479	24.353	0.009	-9.55	-1.082
10	ALC vs ALC+CB	-3.464	1.727	24.353	0.293	-8.408	1.48
10	CB vs ALC+CB	1.852	1.784	24.353	0.891	-3.254	6.959
11	CON vs ALC	0.805	1.319	24.353	0.991	-2.972	4.581
11	CON vs CB	-4.467	1.393	24.353	0.022	-8.453	-0.481
11	CON vs ALC+CB	-2.711	1.654	24.353	0.516	-7.445	2.023
11	ALC vs CB	-5.272	1.479	24.353	0.009	-9.506	-1.038
11	ALC vs ALC+CB	-3.516	1.727	24.353	0.278	-8.46	1.429
11	CB vs ALC+CB	1.756	1.784	24.353	0.913	-3.35	6.862
12	CON vs ALC	0.474	1.319	24.353	1	-3.302	4.25
12	CON vs CB	-4.838	1.393	24.353	0.012	-8.824	-0.852
12	CON vs ALC+CB	-3.011	1.654	24.353	0.397	-7.745	1.722
12	ALC vs CB	-5.312	1.479	24.353	0.009	-9.545	-1.078
12	ALC vs ALC+CB	-3.485	1.727	24.353	0.287	-8.429	1.459
12	CB vs ALC+CB	1.826	1.784	24.353	0.898	-3.28	6.933
13	CON vs ALC	0.492	1.319	24.353	0.999	-3.285	4.268
13	CON vs CB	-5.149	1.393	24.353	0.007	-9.135	-1.162
13	CON vs ALC+CB	-2.824	1.654	24.353	0.47	-7.557	1.91
13	ALC vs CB	-5.64	1.479	24.353	0.005	-9.874	-1.406
13	ALC vs ALC+CB	-3.315	1.727	24.353	0.339	-8.259	1.629
13	CB vs ALC+CB	2.325	1.784	24.353	0.747	-2.781	7.431
14	CON vs ALC	0.278	1.319	24.353	1	-3.498	4.054
14	CON vs CB	-5.268	1.393	24.353	0.005	-9.254	-1.282
14	CON vs ALC+CB	-2.935	1.654	24.353	0.426	-7.669	1.799
14	ALC vs CB	-5.546	1.479	24.353	0.006	-9.78	-1.312
14	ALC vs ALC+CB	-3.213	1.727	24.353	0.374	-8.157	1.732
14	CB vs ALC+CB	2.333	1.784	24.353	0.744	-2.773	7.439
15	CON vs ALC	0.659	1.319	24.353	0.997	-3.117	4.435
15	CON vs CB	-5.544	1.393	24.353	0.003	-9.53	-1.558
15	CON vs ALC+CB	-3.406	1.654	24.353	0.266	-8.14	1.328
15	ALC vs CB	-6.203	1.479	24.353	0.002	-10.437	-1.969
15	ALC vs ALC+CB	-4.065	1.727	24.353	0.151	-9.009	0.879
15	CB vs ALC+CB	2.138	1.784	24.353	0.811	-2.969	7.244
The four-level Exposure factor represents CON, ALC, CB, and ALC+CB. Only one direction of each pairwise comparison is shown. Mean differences are calculated as the first-listed group minus the second-listed group. Comparisons were adjusted using Sidak correction. Cage was the unit of analysis. Partial η² was calculated from each F statistic and its numerator and denominator degrees of freedom.
