## Supplemental Tables for "Prenatal alcohol and cannabinoid co-exposure increases ethanol-seeking in adult offspring and produces sex-dependent medial prefrontal cannabinoid receptor 1 expression": Table_S3_Females_Homecage_Ethanol_Intake.xlsx

### Sheet: Between Subjects
Table S3A. Cumulative homecage ethanol intake in female offspring: fixed effects not involving Day.
Effect	Numerator df	Denominator df	F	p	Partial η²
ALC exposure	1	19.475	0.22	0.644	0.0111703
CB exposure	1	19.475	1.244	0.278	0.0600415
ALC × CB	1	19.475	1.133	0.3	0.0549786
Cumulative cage-level ethanol intake (g/kg) was analyzed within females using a three-way mixed model with ALC exposure, CB exposure, and Day as fixed effects. Cage was the unit of analysis.

### Sheet: Within Subjects
Table S3B. Cumulative homecage ethanol intake in female offspring: fixed effects involving Day.
Effect	Numerator df	Denominator df	F	p	Partial η²
Day	14	265.094	54.319	<.001	0.741513
ALC × Day	14	265.094	0.7	0.774	0.0356501
CB × Day	14	265.094	1.597	0.08	0.0777799
ALC × CB × Day	14	265.094	1.235	0.25	0.0612287
Day was modeled as a repeated effect within cage using a first-order autoregressive [AR(1)] covariance structure. Denominator degrees of freedom were estimated by SPSS. Partial η² was calculated from each fixed-effect F statistic and its numerator and denominator degrees of freedom.
Marginal comparison of ALC exposure within each day
Day	Comparison	Mean difference	SE	df	Sidak p	95% CI lower	95% CI upper
1	ALC- vs ALC+	-0.201	4.414	21.38	0.964	-9.371	8.968
2	ALC- vs ALC+	-0.572	4.414	21.38	0.898	-9.741	8.598
3	ALC- vs ALC+	-0.381	4.414	21.38	0.932	-9.551	8.788
4	ALC- vs ALC+	-1.056	4.414	21.38	0.813	-10.225	8.114
5	ALC- vs ALC+	-1.967	4.414	21.38	0.66	-11.137	7.203
6	ALC- vs ALC+	-1.785	4.414	21.38	0.69	-10.955	7.384
7	ALC- vs ALC+	-1.578	4.414	21.38	0.724	-10.748	7.592
8	ALC- vs ALC+	-1.88	4.414	21.38	0.674	-11.049	7.29
9	ALC- vs ALC+	-1.877	4.414	21.38	0.675	-11.047	7.292
10	ALC- vs ALC+	-1.972	4.414	21.38	0.66	-11.142	7.198
11	ALC- vs ALC+	-2.18	4.414	21.38	0.627	-11.349	6.99
12	ALC- vs ALC+	-2.938	4.414	21.38	0.513	-12.108	6.231
13	ALC- vs ALC+	-3.51	4.414	21.38	0.435	-12.68	5.659
14	ALC- vs ALC+	-3.704	4.414	21.38	0.411	-12.874	5.465
15	ALC- vs ALC+	-4.717	4.414	21.38	0.297	-13.887	4.453
Marginal comparison of CB exposure within each day
Day	Comparison	Mean difference	SE	df	Sidak p	95% CI lower	95% CI upper
1	CB- vs CB+	-0.912	4.414	21.38	0.838	-10.082	8.257
2	CB- vs CB+	-1.881	4.414	21.38	0.674	-11.051	7.289
3	CB- vs CB+	-2.105	4.414	21.38	0.638	-11.274	7.065
4	CB- vs CB+	-3.14	4.414	21.38	0.485	-12.31	6.029
5	CB- vs CB+	-4.115	4.414	21.38	0.362	-13.285	5.055
6	CB- vs CB+	-3.961	4.414	21.38	0.379	-13.131	5.208
7	CB- vs CB+	-4.231	4.414	21.38	0.349	-13.401	4.939
8	CB- vs CB+	-4.723	4.414	21.38	0.297	-13.893	4.446
9	CB- vs CB+	-4.704	4.414	21.38	0.298	-13.874	4.466
10	CB- vs CB+	-5.413	4.414	21.38	0.233	-14.583	3.757
11	CB- vs CB+	-5.569	4.414	21.38	0.221	-14.739	3.601
12	CB- vs CB+	-6.204	4.414	21.38	0.174	-15.374	2.966
13	CB- vs CB+	-7.635	4.414	21.38	0.098	-16.805	1.535
14	CB- vs CB+	-8.115	4.414	21.38	0.08	-17.285	1.054
15	CB- vs CB+	-9.392	4.414	21.38	0.045	-18.562	-0.222

### Sheet: Group Post Hoc
Table S3C. Four-group follow-up analyses of cumulative homecage ethanol intake in female offspring.
Four-group mixed-model fixed effects
Effect	Numerator df	Denominator df	F	p	Partial η²
Exposure	3	19.475	0.581	0.635	0.0821472
Day	14	265.094	54.319	<.001	0.741513
Exposure × Day	42	265.094	0.847	0.737	0.118317
Sidak-adjusted pairwise comparisons averaged across Day
Comparison	Mean difference	SE	df	Sidak p	95% CI lower	95% CI upper
CON vs ALC	2.565	4.78	19.475	0.996	-11.423	16.553
CON vs CB	-0.22	4.78	19.475	1	-14.208	13.768
CON vs ALC+CB	-6.828	7.171	19.475	0.926	-27.81	14.154
ALC vs CB	-2.785	4.78	19.475	0.993	-16.773	11.202
ALC vs ALC+CB	-9.393	7.171	19.475	0.748	-30.375	11.589
CB vs ALC+CB	-6.608	7.171	19.475	0.936	-27.59	14.374
Simple effect of Exposure within each day
Day	Numerator df	Denominator df	F	p	Partial η²
1	3	21.38	0.019	0.996	0.00265895
2	3	21.38	0.075	0.973	0.0104143
3	3	21.38	0.127	0.943	0.0175084
4	3	21.38	0.213	0.887	0.0290204
5	3	21.38	0.359	0.783	0.0479583
6	3	21.38	0.401	0.754	0.0532702
7	3	21.38	0.405	0.751	0.053773
8	3	21.38	0.503	0.684	0.0659269
9	3	21.38	0.594	0.626	0.0769364
10	3	21.38	0.763	0.527	0.0967088
11	3	21.38	0.831	0.492	0.104428
12	3	21.38	0.939	0.439	0.116419
13	3	21.38	1.374	0.278	0.161634
14	3	21.38	1.588	0.222	0.182222
15	3	21.38	2.062	0.135	0.224407
Sidak-adjusted pairwise comparisons within each day
Day	Comparison	Mean difference	SE	df	Sidak p	95% CI lower	95% CI upper
1	CON vs ALC	0.567	4.897	21.38	1	-13.622	14.755
1	CON vs CB	-0.145	4.897	21.38	1	-14.333	14.044
1	CON vs ALC+CB	-1.114	7.346	21.38	1	-22.397	20.169
1	ALC vs CB	-0.711	4.897	21.38	1	-14.9	13.478
1	ALC vs ALC+CB	-1.68	7.346	21.38	1	-22.963	19.603
1	CB vs ALC+CB	-0.969	7.346	21.38	1	-22.252	20.314
2	CON vs ALC	0.911	4.897	21.38	1	-13.278	15.1
2	CON vs CB	-0.399	4.897	21.38	1	-14.587	13.79
2	CON vs ALC+CB	-2.452	7.346	21.38	1	-23.736	18.831
2	ALC vs CB	-1.309	4.897	21.38	1	-15.498	12.879
2	ALC vs ALC+CB	-3.363	7.346	21.38	0.998	-24.646	17.92
2	CB vs ALC+CB	-2.054	7.346	21.38	1	-23.337	19.229
3	CON vs ALC	1.784	4.897	21.38	1	-12.405	15.973
3	CON vs CB	0.061	4.897	21.38	1	-14.128	14.249
3	CON vs ALC+CB	-2.486	7.346	21.38	1	-23.769	18.797
3	ALC vs CB	-1.723	4.897	21.38	1	-15.912	12.466
3	ALC vs ALC+CB	-4.27	7.346	21.38	0.993	-25.553	17.013
3	CB vs ALC+CB	-2.546	7.346	21.38	1	-23.83	18.737
4	CON vs ALC	1.524	4.897	21.38	1	-12.665	15.712
4	CON vs CB	-0.561	4.897	21.38	1	-14.75	13.628
4	CON vs ALC+CB	-4.196	7.346	21.38	0.994	-25.479	17.087
4	ALC vs CB	-2.085	4.897	21.38	0.999	-16.273	12.104
4	ALC vs ALC+CB	-5.72	7.346	21.38	0.971	-27.003	15.563
4	CB vs ALC+CB	-3.635	7.346	21.38	0.997	-24.918	17.648
5	CON vs ALC	1.465	4.897	21.38	1	-12.724	15.653
5	CON vs CB	-0.683	4.897	21.38	1	-14.872	13.505
5	CON vs ALC+CB	-6.082	7.346	21.38	0.961	-27.365	15.201
5	ALC vs CB	-2.148	4.897	21.38	0.999	-16.337	12.041
5	ALC vs ALC+CB	-7.547	7.346	21.38	0.897	-28.83	13.737
5	CB vs ALC+CB	-5.398	7.346	21.38	0.978	-26.682	15.885
6	CON vs ALC	2.264	4.897	21.38	0.998	-11.925	16.453
6	CON vs CB	0.088	4.897	21.38	1	-14.101	14.276
6	CON vs ALC+CB	-5.747	7.346	21.38	0.97	-27.03	15.537
6	ALC vs CB	-2.176	4.897	21.38	0.998	-16.365	12.013
6	ALC vs ALC+CB	-8.01	7.346	21.38	0.869	-29.294	13.273
6	CB vs ALC+CB	-5.834	7.346	21.38	0.968	-27.117	15.449
7	CON vs ALC	2.171	4.897	21.38	0.999	-12.018	16.36
7	CON vs CB	-0.482	4.897	21.38	1	-14.671	13.707
7	CON vs ALC+CB	-5.809	7.346	21.38	0.968	-27.092	15.474
7	ALC vs CB	-2.653	4.897	21.38	0.995	-16.842	11.536
7	ALC vs ALC+CB	-7.979	7.346	21.38	0.871	-29.263	13.304
7	CB vs ALC+CB	-5.326	7.346	21.38	0.979	-26.61	15.957
8	CON vs ALC	2.319	4.897	21.38	0.998	-11.87	16.508
8	CON vs CB	-0.524	4.897	21.38	1	-14.713	13.664
8	CON vs ALC+CB	-6.603	7.346	21.38	0.942	-27.886	14.68
8	ALC vs CB	-2.844	4.897	21.38	0.993	-17.032	11.345
8	ALC vs ALC+CB	-8.922	7.346	21.38	0.804	-30.205	12.361
8	CB vs ALC+CB	-6.079	7.346	21.38	0.961	-27.362	15.205
9	CON vs ALC	3.099	4.897	21.38	0.99	-11.09	17.288
9	CON vs CB	0.272	4.897	21.38	1	-13.916	14.461
9	CON vs ALC+CB	-6.581	7.346	21.38	0.943	-27.865	14.702
9	ALC vs CB	-2.827	4.897	21.38	0.994	-17.016	11.362
9	ALC vs ALC+CB	-9.681	7.346	21.38	0.741	-30.964	11.602
9	CB vs ALC+CB	-6.854	7.346	21.38	0.932	-28.137	14.429
10	CON vs ALC	3.543	4.897	21.38	0.98	-10.646	17.732
10	CON vs CB	0.102	4.897	21.38	1	-14.086	14.291
10	CON vs ALC+CB	-7.385	7.346	21.38	0.906	-28.668	13.898
10	ALC vs CB	-3.441	4.897	21.38	0.982	-17.63	10.748
10	ALC vs ALC+CB	-10.928	7.346	21.38	0.627	-32.211	10.355
10	CB vs ALC+CB	-7.487	7.346	21.38	0.901	-28.771	13.796
11	CON vs ALC	3.688	4.897	21.38	0.975	-10.501	17.877
11	CON vs CB	0.298	4.897	21.38	1	-13.89	14.487
11	CON vs ALC+CB	-7.748	7.346	21.38	0.886	-29.032	13.535
11	ALC vs CB	-3.389	4.897	21.38	0.984	-17.578	10.799
11	ALC vs ALC+CB	-11.436	7.346	21.38	0.579	-32.719	9.847
11	CB vs ALC+CB	-8.047	7.346	21.38	0.867	-29.33	13.236
12	CON vs ALC	3.154	4.897	21.38	0.989	-11.034	17.343
12	CON vs CB	-0.111	4.897	21.38	1	-14.3	14.078
12	CON vs ALC+CB	-9.143	7.346	21.38	0.786	-30.426	12.141
12	ALC vs CB	-3.266	4.897	21.38	0.986	-17.454	10.923
12	ALC vs ALC+CB	-12.297	7.346	21.38	0.499	-33.58	8.986
12	CB vs ALC+CB	-9.031	7.346	21.38	0.795	-30.315	12.252
13	CON vs ALC	3.712	4.897	21.38	0.974	-10.477	17.901
13	CON vs CB	-0.413	4.897	21.38	1	-14.602	13.776
13	CON vs ALC+CB	-11.145	7.346	21.38	0.606	-32.429	10.138
13	ALC vs CB	-4.125	4.897	21.38	0.957	-18.313	10.064
13	ALC vs ALC+CB	-14.857	7.346	21.38	0.291	-36.14	6.426
13	CB vs ALC+CB	-10.733	7.346	21.38	0.645	-32.016	10.551
14	CON vs ALC	4.149	4.897	21.38	0.956	-10.04	18.338
14	CON vs CB	-0.262	4.897	21.38	1	-14.451	13.926
14	CON vs ALC+CB	-11.82	7.346	21.38	0.543	-33.103	9.463
14	ALC vs CB	-4.411	4.897	21.38	0.942	-18.6	9.778
14	ALC vs ALC+CB	-15.969	7.346	21.38	0.223	-37.252	5.315
14	CB vs ALC+CB	-11.557	7.346	21.38	0.567	-32.841	9.726
15	CON vs ALC	4.13	4.897	21.38	0.957	-10.059	18.319
15	CON vs CB	-0.545	4.897	21.38	1	-14.734	13.644
15	CON vs ALC+CB	-14.109	7.346	21.38	0.345	-35.392	7.174
15	ALC vs CB	-4.675	4.897	21.38	0.925	-18.864	9.514
15	ALC vs ALC+CB	-18.239	7.346	21.38	0.122	-39.522	3.044
15	CB vs ALC+CB	-13.564	7.346	21.38	0.388	-34.847	7.719
The four-level Exposure factor represents CON, ALC, CB, and ALC+CB. Only one direction of each pairwise comparison is shown. Mean differences are calculated as the first-listed group minus the second-listed group. Comparisons were adjusted using Sidak correction. Cage was the unit of analysis. Partial η² was calculated from each F statistic and its numerator and denominator degrees of freedom.
