## Supplemental Tables for "Prenatal alcohol and cannabinoid co-exposure increases ethanol-seeking in adult offspring and produces sex-dependent medial prefrontal cannabinoid receptor 1 expression": Table_S4_Homecage_Ethanol_Preference_4WayANOVA.xlsx

### Sheet: S4A Combined Model
Supplementary Table S4A. Sex-combined mixed-effects analysis of ethanol preference
Dependent variable: natural log of the daily ethanol-to-water consumption ratio. Between-subject effects are reported below; Day was retained in the model as a repeated factor.
Effect	Numerator df	Denominator df	F	p	Partial η²
Sex	1	38.191	9.885	0.003	0.205612
ALC	1	38.191	0.026	0.873	0.000680326
CB	1	38.191	2.951	0.094	0.0717272
Sex × ALC	1	38.191	0.114	0.737	0.00297611
Sex × CB	1	38.191	2.661	0.111	0.0651376
ALC × CB	1	38.191	1.717	0.198	0.043024
Sex × ALC × CB	1	38.191	1.539	0.222	0.0387365
The model included Sex, ALC, CB, all between-subject interactions, Day as a repeated factor with an AR(1) covariance structure, and a random intercept for cage. Partial η² was calculated as (F × df1)/[(F × df1) + df2]. Trend denotes .05 ≤ p < .10.

### Sheet: S4B Sex-Stratified
Supplementary Table S4B. Sex-stratified mixed-effects analyses of ethanol preference
Dependent variable: natural log of the daily ethanol-to-water consumption ratio. Day was retained in each model as a repeated factor.
Sex	Effect	Numerator df	Denominator df	F	p	Partial η²
Male	ALC	1	19.031	0.11	0.744	0.00574683
Male	CB	1	19.036	4.263	0.053	0.182969
Male	ALC × CB	1	19.031	2.41	0.137	0.112401
Female	ALC	1	19.016	0.005	0.943	0.000262867
Female	CB	1	19.02	0.014	0.906	0.000735526
Female	ALC × CB	1	19.016	0.005	0.943	0.000262867
Each model included ALC, CB, ALC × CB, Day as a repeated factor with an AR(1) covariance structure, and a random intercept for cage. Partial η² was calculated as (F × df1)/[(F × df1) + df2]. Trend denotes .05 ≤ p < .10.
