## Supplemental Tables for "Prenatal alcohol and cannabinoid co-exposure increases ethanol-seeking in adult offspring and produces sex-dependent medial prefrontal cannabinoid receptor 1 expression": Table_S5_Ethanol_Preference_by_Exposure.xlsx

### Sheet: S5A Group Comparisons
Supplementary Table S5A. Exposure-group analyses of ethanol preference by sex
Dependent variable: natural log of the daily ethanol-to-water consumption ratio. Exposure groups: CON, ALC, CB, and ALC+CB.
Omnibus exposure-group tests
Sex	Effect	Numerator df	Denominator df	F	p	Partial η²
Male	Exposure	3	19.047	1.805	0.18	0.221364
Female	Exposure	3	19.133	0.012	0.998	0.00187803
Estimated marginal means
Sex	Exposure	Cage n	Estimated mean	SE	df	95% CI lower	95% CI upper
Male	CON	8	-0.355	0.168	19.111	-0.707	-0.003
Male	ALC	6	-0.613	0.194	19.157	-1.019	-0.206
Male	CB	6	-0.246	0.194	18.977	-0.652	0.159
Male	ALC+CB	3	0.152	0.274	18.974	-0.422	0.726
Female	CON	7	0.141	0.111	19.894	-0.091	0.373
Female	ALC	7	0.121	0.11	19.295	-0.109	0.351
Female	CB	7	0.148	0.109	18.825	-0.081	0.377
Female	ALC+CB	2	0.148	0.205	18.79	-0.281	0.576
Sidak-adjusted pairwise comparisons
Sex	Comparison	Mean difference	SE	df	Sidak-adjusted p	95% CI lower	95% CI upper
Male	CON vs ALC	0.258	0.257	19.133	0.908	-0.495	1.011
Male	CON vs CB	-0.108	0.257	19.032	0.999	-0.861	0.644
Male	CON vs ALC+CB	-0.507	0.322	19.01	0.571	-1.45	0.437
Male	ALC vs CB	-0.366	0.274	19.066	0.733	-1.171	0.439
Male	ALC vs ALC+CB	-0.765	0.336	19.034	0.191	-1.75	0.221
Male	CB vs ALC+CB	-0.398	0.336	18.971	0.822	-1.384	0.587
Female	CON vs ALC	0.02	0.156	19.557	1	-0.437	0.477
Female	CON vs CB	-0.007	0.156	19.314	1	-0.463	0.45
Female	CON vs ALC+CB	-0.007	0.233	19.015	1	-0.689	0.676
Female	ALC vs CB	-0.027	0.155	19.025	1	-0.482	0.428
Female	ALC vs ALC+CB	-0.027	0.232	18.887	1	-0.709	0.655
Female	CB vs ALC+CB	-3.059e-05	0.232	18.777	1	-0.681	0.681
Note. Models included Exposure and Day, with Day treated as a repeated factor using an AR(1) covariance structure and a random intercept for cage. Pairwise p values and confidence intervals are Sidak adjusted. Only unique pairwise comparisons are shown.

### Sheet: S5B One-Sample Tests
Supplementary Table S5B. One-sample tests of ethanol preference relative to equal ethanol and water consumption
Tests compare each cage-level 10-day mean ln(ethanol-to-water ratio) with 0. Positive values indicate greater ethanol consumption; negative values indicate greater water consumption.
Sex	Exposure	Cage n	Mean ln ratio	SD	SEM	t	df	Raw p	Holm-adjusted p	Hedges' g	95% CI lower	95% CI upper
Male	CON	8	-0.35294	0.37484	0.13253	-2.663	7	0.032	0.096	-0.836	-1.568	-0.067
Male	ALC	6	-0.6131	0.63834	0.2606	-2.353	5	0.065	0.13	-0.808	-1.613	0.047
Male	CB	6	-0.24757	0.51238	0.20918	-1.184	5	0.29	0.29	-0.406	-1.105	0.327
Male	ALC+CB	3	0.14669	0.02708	0.01563	9.383	2	0.011	0.044	3.056	0.375	5.928
Female	CON	7	0.13954	0.26444	0.09995	1.396	6	0.212	0.848	0.458	-0.249	1.134
Female	ALC	7	0.1143	0.31512	0.11911	0.96	6	0.374	0.848	0.315	-0.363	0.97
Female	CB	7	0.15215	0.29535	0.11163	1.363	6	0.222	0.848	0.447	-0.258	1.121
Female	ALC+CB	2	0.13822	0.16052	0.1135	1.218	1	0.438	0.848
Raw p values are two-sided. Holm correction was applied across the four exposure groups within each sex. Hedges' g and its confidence interval could not be estimated for the female ALC+CB group because only two cages were available. Significant denotes Holm-adjusted p < .05; trend denotes .05 ≤ Holm-adjusted p < .10.
