## Supplemental Tables for "Prenatal alcohol and cannabinoid co-exposure increases ethanol-seeking in adult offspring and produces sex-dependent medial prefrontal cannabinoid receptor 1 expression": Table_S6_Acquisition_of_Operant_Responding.xlsx

### Sheet: Table S6
Table S6. Days to Acquisition of Operant Responding.
A. Factorial analysis of variance
Effect	SS	df1	df2	MS	F	p	Partial ηp²
Sex	1.429	1	88	1.429	0.087	0.769	0.000989148
ALC	0.03	1	88	0.03	0.002	0.966	2.0786e-05
CB	1.35	1	88	1.35	0.082	0.775	0.000934515
Sex × ALC	110.459	1	88	110.459	6.735	0.011	0.0710938
Sex × CB	31.129	1	88	31.129	1.898	0.172	0.0211133
ALC × CB	1.496	1	88	1.496	0.091	0.763	0.00103548
Sex × ALC × CB	17.729	1	88	17.729	1.081	0.301	0.012135
B. Sidak-adjusted comparisons of ALC exposure within sex
Sex	Comparison	Direction	Adjusted p
Male	ALC− vs. ALC+	ALC+ > ALC−	0.059
Female	ALC− vs. ALC+	ALC+ < ALC−	0.08
Days to criterion (≥70% active-lever responding for three consecutive sessions) were analyzed using a three-way between-subjects ANOVA with Sex, prenatal alcohol exposure (ALC), and prenatal cannabinoid exposure (CB) as factors. ALC− includes CON and CB; ALC+ includes ALC and ALC+CB. Partial eta squared (ηp²) was calculated as SS_effect / (SS_effect + SS_error). Panel B p values are Sidak-adjuste…
