## Supplemental Tables for "Prenatal alcohol and cannabinoid co-exposure increases ethanol-seeking in adult offspring and produces sex-dependent medial prefrontal cannabinoid receptor 1 expression": Table_S7_FR1_4WayANOVA.xlsx

### Sheet: Table S7
Table S7. Ethanol Intake During FR1 Self-Administration.
A. Linear mixed-effects model
Effect	df1	df2	F	p	Partial ηp²
Sex	1	85.535	7.041	0.009	0.0761
ALC	1	85.535	0.006	0.937	0.0001
CB	1	85.535	2.961	0.089	0.0335
Sex × ALC	1	85.535	0.683	0.411	0.0079
Sex × CB	1	85.535	2.957	0.089	0.0334
ALC × CB	1	85.535	0.329	0.568	0.0038
Sex × ALC × CB	1	85.535	4.36	0.04	0.0485
B. Sidak-adjusted comparisons of CB exposure within sex
Sex	Comparison	Mean CB−	Mean CB+	Mean difference	SE	95% CI	Adjusted p
Male	CB− vs. CB+	7.385	6.965	0.4204	1.196	−2.861 to 3.701	0.9294
Female	CB− vs. CB+	8.819	12.52	-3.705	1.244	−7.117 to −0.293	0.035
Ethanol intake (g/kg) across the three FR1 self-administration sessions was analyzed using a linear mixed-effects model with Sex, prenatal alcohol exposure (ALC), and prenatal cannabinoid exposure (CB) as fixed factors, subject as a random effect, and Session as a repeated factor. Type III tests of fixed effects are shown. CB− includes CON and ALC; CB+ includes CB and ALC+CB. Panel B mean differe…
