## Supplemental Tables for "Prenatal alcohol and cannabinoid co-exposure increases ethanol-seeking in adult offspring and produces sex-dependent medial prefrontal cannabinoid receptor 1 expression": Table_S8_Sex-Stratified_FR1_Ethanol_Intake.xlsx

### Sheet: Table S8
Table S8. Sex-Stratified Analyses of Ethanol Intake During FR1 Self-Administration.
A. Linear mixed-effects model in males
Effect	df1	df2	F	p	Partial ηp²
ALC	1	44.37	0.59	0.446	0.0131
CB	1	44.37	0.008	0.93	0.0002
ALC × CB	1	44.37	1.78	0.189	0.0386
B. Linear mixed-effects model in females
Effect	df1	df2	F	p	Partial ηp²
ALC	1	41.45	0.29	0.592	0.0069
CB	1	41.45	4.09	0.05	0.0898
ALC × CB	1	41.45	2.77	0.103	0.0626
C. Sidak-adjusted comparisons among female exposure groups
Comparison	Mean 1	Mean 2	Mean difference	SE	95% CI	t(df)	Adjusted p
CON vs. ALC	6.642	11.11	-4.465	1.479	−9.589 to 0.659	3.019 (8)	0.0955
CON vs. CB	6.642	12.94	-6.303	1.45	−11.32 to −1.281	4.348 (8)	0.0146
CON vs. ALC+CB	6.642	11.32	-4.68	1.939	−11.40 to 2.038	2.413 (8)	0.2283
ALC vs. CB	11.11	12.94	-1.838	1.47	−6.930 to 3.254	1.250 (8)	0.817
ALC vs. ALC+CB	11.11	11.32	-0.2149	1.954	−6.986 to 6.556	0.110 (8)	> .999
CB vs. ALC+CB	12.94	11.32	1.623	1.932	−5.071 to 8.317	0.840 (8)	0.964
Ethanol intake (g/kg) across the three FR1 self-administration sessions was analyzed separately in males and females using linear mixed-effects models with prenatal alcohol exposure (ALC) and prenatal cannabinoid exposure (CB) as fixed factors, subject as a random effect, and Session as a repeated factor. Type III tests of fixed effects are shown in Panels A and B. Panel C mean differences are ca…
