## Supplemental Tables for "Prenatal alcohol and cannabinoid co-exposure increases ethanol-seeking in adult offspring and produces sex-dependent medial prefrontal cannabinoid receptor 1 expression": Table_S9_Female_Cumulative_FR1_Ethanol_Intake.xlsx

### Sheet: Table S9
Table S9. Sidak-Adjusted Within-Day Comparisons of Cumulative FR1 Ethanol Intake in Females.
Day	Comparison	LS mean, CON	LS mean, exposed	Mean difference	SE	95% CI	t(df)	Adjusted p
Day 1	CON vs. ALC	6.465	12.22	-5.752	5.004	−19.85 to 8.349	1.149 (116)	0.9273
Day 1	CON vs. CB	6.465	14.95	-8.486	4.808	−22.03 to 5.062	1.765 (116)	0.5287
Day 1	CON vs. ALC+CB	6.465	14.29	-7.821	6.627	−26.50 to 10.85	1.180 (116)	0.9158
Day 2	CON vs. ALC	13.72	23	-9.275	5.004	−23.38 to 4.826	1.854 (116)	0.4608
Day 2	CON vs. CB	13.72	26.66	-12.94	4.808	−26.49 to 0.6074	2.692 (116)	0.0711
Day 2	CON vs. ALC+CB	13.72	25.97	-12.25	6.627	−30.92 to 6.425	1.849 (116)	0.4647
Day 3	CON vs. ALC	20	33.32	-13.32	5.163	−27.87 to 1.229	2.580 (116)	0.0958
Day 3	CON vs. CB	20	38.96	-18.97	5.083	−33.29 to −4.641	3.731 (116)	0.0027
Day 3	CON vs. ALC+CB	20	33.97	-13.97	6.748	−32.98 to 5.050	2.070 (116)	0.312
Cumulative ethanol intake (g/kg) was calculated through each of the three FR1 self-administration sessions in female offspring. Šídák-adjusted simple-effects comparisons were conducted between CON and each prenatally exposed group within each day. Mean differences are calculated as CON minus the comparison group; negative values therefore indicate greater intake in exposed offspring. Bold p value…
