## Supplemental Tables for "Prenatal alcohol and cannabinoid co-exposure increases ethanol-seeking in adult offspring and produces sex-dependent medial prefrontal cannabinoid receptor 1 expression": Table_S10_FR1_Operant_Response_Measures.xlsx

### Sheet: Table S10A
Table S10A. Active Lever Presses During FR1 Ethanol Self-Administration.
A. Sex-combined model
Effect	df1	df2	F	p	Partial ηp²
Sex	1	86.521	0.222	0.639	0.003
ALC	1	86.521	1.352	0.248	0.015
CB	1	86.521	1.178	0.281	0.013
Sex × ALC	1	86.521	0.092	0.762	0.001
Sex × CB	1	86.521	0.049	0.826	<.001
ALC × CB	1	86.521	0.502	0.48	0.006
Sex × ALC × CB	1	86.521	4.617	0.034	0.051
B. Males
Effect	df1	df2	F	p	Partial ηp²
ALC	1	45.976	0.855	0.36	0.018
CB	1	45.976	0.327	0.57	0.007
ALC × CB	1	45.976	3.265	0.077	0.066
C. Females
Effect	df1	df2	F	p	Partial ηp²
ALC	1	39.676	0.512	0.478	0.013
CB	1	39.676	1.452	0.235	0.035
ALC × CB	1	39.676	1.907	0.175	0.046
D. Male four-group follow-up
Effect	df1	df2	F	p	Partial ηp²
Exposure group	3	45.976	1.242	0.306	0.075
E. Male Šídák-adjusted pairwise comparisons
Comparison	Mean difference	SE	df	Adjusted p	95% CI lower	95% CI upper
CON vs ALC	20.445	30.071	45.976	0.984	-62.223	103.113
CON vs CB	28.621	30.071	45.976	0.922	-54.047	111.289
CON vs ALC+CB	-34.667	35.261	45.976	0.91	-131.604	62.27
ALC vs CB	8.176	30.071	45.976	1	-74.492	90.844
ALC vs ALC+CB	-55.111	35.261	45.976	0.551	-152.048	41.826
CB vs ALC+CB	-63.287	35.261	45.976	0.391	-160.224	33.649
Active lever presses across the three FR1 self-administration sessions were analyzed using linear mixed-effects models with prenatal alcohol exposure (ALC) and prenatal cannabinoid exposure (CB) as fixed factors, subject as a random effect, and Session as a repeated factor with a first-order autoregressive covariance structure. The sex-combined model additionally included Sex and all interactions…

### Sheet: Table S10B
Table S10B. Inactive Lever Presses During FR1 Ethanol Self-Administration.
Sex-combined model
Effect	df1	df2	F	p	Partial ηp²
Sex	1	85.071	9.24	0.003	0.098
ALC	1	85.071	0.046	0.831	<.001
CB	1	85.071	3.142	0.08	0.036
Sex × ALC	1	85.071	0.13	0.719	0.002
Sex × CB	1	85.071	0.004	0.952	<.001
ALC × CB	1	85.071	0.005	0.942	<.001
Sex × ALC × CB	1	85.071	0.863	0.355	0.01
Note. Inactive lever presses across the three FR1 self-administration sessions were analyzed using a linear mixed-effects model with Sex, prenatal alcohol exposure (ALC), and prenatal cannabinoid exposure (CB) as fixed factors, subject as a random effect, and Session as a repeated factor. Type III tests of fixed effects are shown. Partial eta squared (ηp²) was calculated as (F × df1) / (F × df1 +…

### Sheet: Table S10C
Table S10C. Magazine Entries During FR1 Ethanol Self-Administration.
Sex-combined model
Effect	df1	df2	F	p	Partial ηp²
Sex	1	86.871	36.343	<.001	0.295
ALC	1	86.871	1.415	0.238	0.016
CB	1	86.871	0.024	0.878	<.001
Sex × ALC	1	86.871	0.888	0.349	0.01
Sex × CB	1	86.871	0.942	0.335	0.011
ALC × CB	1	86.871	0.497	0.483	0.006
Sex × ALC × CB	1	86.871	1.213	0.274	0.014
Note. Magazine entries across the three FR1 self-administration sessions were analyzed using a linear mixed-effects model with Sex, prenatal alcohol exposure (ALC), and prenatal cannabinoid exposure (CB) as fixed factors, subject as a random effect, and Session as a repeated factor. Type III tests of fixed effects are shown. Partial eta squared (ηp²) was calculated as (F × df1) / (F × df1 + df2).…
