## Supplemental Tables for "Prenatal alcohol and cannabinoid co-exposure increases ethanol-seeking in adult offspring and produces sex-dependent medial prefrontal cannabinoid receptor 1 expression": Table_S11_FR1_DiscriminationIndex.xlsx

### Sheet: Table S11
Table S11. Between-Subjects Effects on Lever Discrimination during FR1 Testing.
Effect	df1	df2	F	p	partial_eta_squared
Sex	1	86.108	2.603	0.11	0.029
ALC exposure	1	86.108	0.444	0.507	0.005
CB exposure	1	86.108	1.512	0.222	0.017
Sex × ALC	1	86.108	0.56	0.456	0.006
Sex × CB	1	86.108	1.492	0.225	0.017
ALC × CB	1	86.108	0.048	0.827	<0.001
Sex × ALC × CB	1	86.108	0.051	0.821	<0.001
Lever discrimination during the FR1 operant ethanol self-administration task was assessed using a discrimination index calculated as (active − inactive)/(active + inactive). Discrimination index values were analyzed using a linear mixed-effects model with Sex, prenatal alcohol exposure (ALC), and prenatal cannabinoid exposure (CB) as fixed factors and subject as a random effect. No significant ma…
