## Supplemental Tables for "Prenatal alcohol and cannabinoid co-exposure increases ethanol-seeking in adult offspring and produces sex-dependent medial prefrontal cannabinoid receptor 1 expression": Table_S12_FR1_OperantMeasures.xlsx

### Sheet: Sheet1
Supplementary Table 15. Associations Between Ethanol Intake and Operant Responding During FR1 Testing
Panel A. Subject-level correlations
Behavioral Measure	Pearson r	p	Partial r	p
Active lever presses	0.596	< .001	0.503	< .001
Inactive lever presses	0.503	< .001	0.238	0.023
Magazine entries	0.173	0.095	0.212	0.043
Panel B. Mixed-effects regression of daily FR1 ethanol intake
Predictor	Unstandardized b	SE	95% CI	Standardized b	F	df	p
Active lever presses	0.058	0.004	[.051, .065]	0.688	273.82	1, 222.68	< .001
Inactive lever presses	0.008	0.004	[.000, .016]	0.09	4.35	1, 202.57	0.038
Magazine entries	0.015	0.005	[.005, .025]	0.115	8.77	1, 212.27	0.003
FR1 Day	–	–	–	–	0.12	2, 100.68	0.887
Note. Subject-level Pearson and partial correlations were calculated from each subject’s mean across available FR1 sessions (N = 94); partial correlations controlled for the remaining two operant measures (df = 90). The linear mixed-effects model used 250 daily observations from 94 subjects, included all three operant measures simultaneously, adjusted for FR1 Day, and modeled Subject as a random …
