## Supplemental Tables for "Prenatal alcohol and cannabinoid co-exposure increases ethanol-seeking in adult offspring and produces sex-dependent medial prefrontal cannabinoid receptor 1 expression": Table_S13_FR1_Operant_Responding_Means.xlsx

### Sheet: Table S13
Sex	Exposure	Active lever presses (mean ± SEM)	Inactive lever presses (mean ± SEM)	Magazine entries (mean ± SEM)	Discrimination index (mean ± SEM)
Male	Control	116.07 ± 17.92	53.39 ± 13.91	28.39 ± 8.55	0.309 ± 0.083
Male	ALC	95.55 ± 17.92	43.51 ± 14.60	39.23 ± 8.48	0.303 ± 0.087
Male	CB	86.67 ± 17.92	62.95 ± 14.13	35.27 ± 8.48	0.140 ± 0.085
Male	ALC + CB	150.46 ± 23.71	76.19 ± 18.41	21.00 ± 11.30	0.135 ± 0.110
Female	Control	78.65 ± 17.92	82.56 ± 13.96	77.74 ± 8.48	0.046 ± 0.083
Female	ALC	112.57 ± 21.27	85.80 ± 16.54	60.17 ± 9.56	0.175 ± 0.099
Female	CB	119.17 ± 16.87	112.15 ± 13.01	82.80 ± 8.00	0.077 ± 0.079
Female	ALC + CB	110.60 ± 29.98	95.67 ± 23.28	70.74 ± 14.18	0.143 ± 0.139
Table S13. Operant-response measures during fixed-ratio 1 ethanol self-administration by sex and prenatal exposure group. Values represent mean ± SEM across the three fixed-ratio 1 (FR1) sessions. The discrimination index was calculated as (active lever presses − inactive lever presses)/(active lever presses + inactive lever presses), with higher positive values indicating greater preference for …
