## Supplemental Tables for "Prenatal alcohol and cannabinoid co-exposure increases ethanol-seeking in adult offspring and produces sex-dependent medial prefrontal cannabinoid receptor 1 expression": Table_S14_PR_Ethanol_Intake.xlsx

### Sheet: Table S13
Table S13. Ethanol Intake During Progressive-Ratio Self-Administration.
Effect	df1	df2	F	p	Partial ηp²
Sex	1	88.169	12.428	<.001	0.123542
ALC	1	88.169	4.237	0.043	0.045852
CB	1	88.169	6.616	0.012	0.0698001
Ethanol concentration	2	128.252	105.413	<.001	0.621763
Sex × ALC	1	88.169	0.009	0.926	0.000102066
Sex × CB	1	88.169	0.008	0.929	9.07266e-05
Sex × Ethanol concentration	2	128.252	5.453	0.005	0.0783713
ALC × CB	1	88.169	0.383	0.537	0.00432514
ALC × Ethanol concentration	2	128.252	7.671	<.001	0.106843
CB × Ethanol concentration	2	128.252	8.318	<.001	0.11482
Sex × ALC × CB	1	88.169	7.026	0.01	0.0738064
Sex × ALC × Ethanol concentration	2	128.252	0.792	0.455	0.0122
Sex × CB × Ethanol concentration	2	128.252	0.423	0.656	0.00655316
ALC × CB × Ethanol concentration	2	128.252	1.117	0.331	0.0171206
Sex × ALC × CB × Ethanol concentration	2	128.252	2.46	0.09	0.0369447
Ethanol intake (g/kg) during the progressive-ratio (PR) task was analyzed using a linear mixed-effects model with Sex, prenatal alcohol exposure (ALC), prenatal cannabinoid exposure (CB), ethanol concentration (20%, 30%, and 40%), and all interactions as fixed effects. Subject was included as a random effect, and ethanol concentration was modeled as a repeated factor. Type III tests of fixed effe…
