## Supplemental Tables for "Prenatal alcohol and cannabinoid co-exposure increases ethanol-seeking in adult offspring and produces sex-dependent medial prefrontal cannabinoid receptor 1 expression": Table_S15_PR_Ethanol_Intake_Male_Offspring.xlsx

### Sheet: Table S14A
Table S14A. Ethanol Intake During Progressive-Ratio Self-Administration in Male Offspring.
Effect	df1	df2	F	p	Partial ηp²
ALC	1	46.045	2.933	0.094	0.06
CB	1	46.045	3.908	0.054	0.078
Ethanol concentration	2	67.087	40.31	<.001	0.546
ALC × CB	1	46.045	6.775	0.012	0.128
ALC × Ethanol concentration	2	67.087	7.409	0.001	0.181
CB × Ethanol concentration	2	67.087	3.153	0.049	0.086
ALC × CB × Ethanol concentration	2	67.087	2.776	0.069	0.076
Note. Ethanol intake (g/kg) during the progressive-ratio (PR) task was analyzed in male offspring using a linear mixed-effects model with prenatal alcohol exposure (ALC), prenatal cannabinoid exposure (CB), ethanol concentration (20%, 30%, and 40%), and all interactions as fixed effects. Subject was included as a random effect, and ethanol concentration was modeled as a repeated factor. Type III …

### Sheet: Table S14B
Table S14B. Sidak-Adjusted Exposure-Group Comparisons of PR Ethanol Intake in Male Offspring.
Ethanol concentration	Comparison	Mean difference	SE	Adjusted p
20%	CON vs. ALC	0.199	0.196	0.895
20%	CON vs. CB	0.213	0.196	0.862
20%	CON vs. ALC+CB	-0.134	0.23	0.993
20%	ALC vs. CB	0.014	0.196	1
20%	ALC vs. ALC+CB	-0.333	0.23	0.626
20%	CB vs. ALC+CB	-0.347	0.23	0.581
30%	CON vs. ALC	0.156	0.196	0.965
30%	CON vs. CB	-0.073	0.196	0.999
30%	CON vs. ALC+CB	-0.341	0.23	0.6
30%	ALC vs. CB	-0.23	0.196	0.815
30%	ALC vs. ALC+CB	-0.498	0.23	0.184
30%	CB vs. ALC+CB	-0.268	0.23	0.818
40%	CON vs. ALC	-0.012	0.196	1
40%	CON vs. CB	0.102	0.196	0.996
40%	CON vs. ALC+CB	-0.947	0.23	<.001
40%	ALC vs. CB	0.114	0.196	0.993
40%	ALC vs. ALC+CB	-0.935	0.23	<.001
40%	CB vs. ALC+CB	-1.049	0.23	<.001
Sidak-adjusted pairwise comparisons of estimated marginal means from the linear mixed-effects model are shown within each ethanol concentration for male offspring. Exposure groups were control (CON), prenatal alcohol exposure alone (ALC), prenatal cannabinoid exposure alone (CB), and combined prenatal alcohol and cannabinoid exposure (ALC+CB). Mean differences (g/kg) are calculated as the first-l…
