## Supplemental Tables for "Prenatal alcohol and cannabinoid co-exposure increases ethanol-seeking in adult offspring and produces sex-dependent medial prefrontal cannabinoid receptor 1 expression": Table_S16_PR_Ethanol_Intake_Female_Offspring.xlsx

### Sheet: Table S15A
Table S15A. Ethanol Intake During Progressive-Ratio Self-Administration in Female Offspring.
Effect	df1	df2	F	p	Partial ηp²
ALC	1	41.837	1.541	0.221	0.036
CB	1	41.837	2.825	0.1	0.063
Ethanol concentration	2	60.798	64.804	<.001	0.681
ALC × CB	1	41.837	1.646	0.207	0.038
ALC × Ethanol concentration	2	60.798	1.896	0.159	0.059
CB × Ethanol concentration	2	60.798	5.114	0.009	0.144
ALC × CB × Ethanol concentration	2	60.798	1.039	0.36	0.033
Ethanol intake (g/kg) during the progressive-ratio (PR) task was analyzed in female offspring using a linear mixed-effects model with prenatal alcohol exposure (ALC), prenatal cannabinoid exposure (CB), ethanol concentration (20%, 30%, and 40%), and all interactions as fixed effects. Subject was included as a random effect, and ethanol concentration was modeled as a repeated factor. Type III test…

### Sheet: Table S15B
Table S15B. Sidak-Adjusted Exposure-Group Comparisons of PR Ethanol Intake in Female Offspring.
Ethanol concentration	Comparison	Mean difference	SE	Adjusted p
20%	CON vs. ALC	-0.098	0.221	0.998
20%	CON vs. CB	-0.071	0.217	1
20%	CON vs. ALC+CB	-0.044	0.299	1
20%	ALC vs. CB	0.027	0.221	1
20%	ALC vs. ALC+CB	0.054	0.302	1
20%	CB vs. ALC+CB	0.027	0.299	1
30%	CON vs. ALC	-0.401	0.221	0.368
30%	CON vs. CB	-0.571	0.217	0.061
30%	CON vs. ALC+CB	-0.444	0.299	0.6
30%	ALC vs. CB	-0.17	0.221	0.971
30%	ALC vs. ALC+CB	-0.043	0.302	1
30%	CB vs. ALC+CB	0.127	0.299	0.999
40%	CON vs. ALC	-0.684	0.221	0.017
40%	CON vs. CB	-0.87	0.217	<.001
40%	CON vs. ALC+CB	-0.932	0.299	0.016
40%	ALC vs. CB	-0.185	0.221	0.955
40%	ALC vs. ALC+CB	-0.248	0.302	0.959
40%	CB vs. ALC+CB	-0.063	0.299	1
Sidak-adjusted pairwise comparisons of estimated marginal means from the linear mixed-effects model are shown within each ethanol concentration for female offspring. Exposure groups were control (CON), prenatal alcohol exposure alone (ALC), prenatal cannabinoid exposure alone (CB), and combined prenatal alcohol and cannabinoid exposure (ALC+CB). Mean differences (g/kg) are calculated as the first…
