## Supplemental Tables for "Prenatal alcohol and cannabinoid co-exposure increases ethanol-seeking in adult offspring and produces sex-dependent medial prefrontal cannabinoid receptor 1 expression": Table_S17_PR_Liquid_Volume.xlsx

### Sheet: Table S16
Table S16. Liquid Volume Consumed During Progressive-Ratio Self-Administration.
Effect	df1	df2	F	p	Partial ηp²
Sex	1	87.967	0.651	0.422	0.007
ALC	1	87.967	2.574	0.112	0.028
CB	1	87.967	1.039	0.311	0.012
Ethanol concentration	2	137.931	3.786	0.025	0.052
Sex × ALC	1	87.967	0.018	0.894	<.001
Sex × CB	1	87.967	0.006	0.938	<.001
Sex × Ethanol concentration	2	137.931	1.251	0.289	0.018
ALC × CB	1	87.967	0.032	0.859	<.001
ALC × Ethanol concentration	2	137.931	4.059	0.019	0.056
CB × Ethanol concentration	2	137.931	5.771	0.004	0.077
Sex × ALC × CB	1	87.967	5.226	0.025	0.056
Sex × ALC × Ethanol concentration	2	137.931	0.933	0.396	0.013
Sex × CB × Ethanol concentration	2	137.931	0.239	0.788	0.003
ALC × CB × Ethanol concentration	2	137.931	1.618	0.202	0.023
Sex × ALC × CB × Ethanol concentration	2	137.931	0.385	0.681	0.006
Liquid volume consumed during the progressive-ratio (PR) task was analyzed using a linear mixed-effects model with Sex, prenatal alcohol exposure (ALC), prenatal cannabinoid exposure (CB), ethanol concentration (20%, 30%, and 40%), and all interactions as fixed effects. Subject was included as a random effect, and ethanol concentration was modeled as a repeated factor. Type III tests of fixed eff…
