## Supplemental Tables for "Prenatal alcohol and cannabinoid co-exposure increases ethanol-seeking in adult offspring and produces sex-dependent medial prefrontal cannabinoid receptor 1 expression": Table_S18_PR_Liquid_Volume_Male_Offspring.xlsx

### Sheet: Table S17A
Table S17A. Liquid Volume Consumed During Progressive-Ratio Self-Administration in Male Offspring.
Effect	df1	df2	F	p	Partial ηp²
ALC	1	45.726	1.23	0.273	0.026
CB	1	45.726	0.504	0.481	0.011
Ethanol concentration	2	71.71	1.932	0.152	0.051
ALC × CB	1	45.726	3.452	0.07	0.07
ALC × Ethanol concentration	2	71.71	3.787	0.027	0.096
CB × Ethanol concentration	2	71.71	1.886	0.159	0.05
ALC × CB × Ethanol concentration	2	71.71	1.27	0.287	0.034
Liquid volume consumed during the progressive-ratio (PR) task was analyzed in male offspring using a linear mixed-effects model with prenatal alcohol exposure (ALC), prenatal cannabinoid exposure (CB), ethanol concentration (20%, 30%, and 40%), and all interactions as fixed effects. Subject was included as a random effect, and ethanol concentration was modeled as a repeated factor. Type III tests…

### Sheet: Table S17B
Table S17B. Sidak-Adjusted Exposure-Group Comparisons of PR Liquid Volume in Male Offspring.
Ethanol concentration	Comparison	Mean difference	SE	Adjusted p
20%	CON vs. ALC	0.022	0.017	0.732
20%	CON vs. CB	0.033	0.017	0.278
20%	CON vs. ALC+CB	0.002	0.02	1
20%	ALC vs. CB	0.011	0.017	0.986
20%	ALC vs. ALC+CB	-0.02	0.02	0.89
20%	CB vs. ALC+CB	-0.032	0.02	0.521
30%	CON vs. ALC	0.009	0.017	0.995
30%	CON vs. CB	-0.006	0.017	1
30%	CON vs. ALC+CB	-0.014	0.02	0.981
30%	ALC vs. CB	-0.015	0.017	0.945
30%	ALC vs. ALC+CB	-0.023	0.02	0.818
30%	CB vs. ALC+CB	-0.008	0.02	0.999
40%	CON vs. ALC	-0.007	0.017	0.999
40%	CON vs. CB	0.01	0.017	0.993
40%	CON vs. ALC+CB	-0.047	0.02	0.115
40%	ALC vs. CB	0.017	0.017	0.909
40%	ALC vs. ALC+CB	-0.04	0.02	0.249
40%	CB vs. ALC+CB	-0.057	0.02	0.032
Sidak-adjusted pairwise comparisons of estimated marginal means from the linear mixed-effects model are shown within each ethanol concentration for male offspring. Exposure groups were control (CON), prenatal alcohol exposure alone (ALC), prenatal cannabinoid exposure alone (CB), and combined prenatal alcohol and cannabinoid exposure (ALC+CB). Mean differences are calculated as the first-listed g…
