## Supplemental Tables for "Prenatal alcohol and cannabinoid co-exposure increases ethanol-seeking in adult offspring and produces sex-dependent medial prefrontal cannabinoid receptor 1 expression": Table_S19_PR_Liquid_Volume_Female_Offspring.xlsx

### Sheet: Table S18A
Table S18A. Liquid Volume Consumed During Progressive-Ratio Self-Administration in Female Offspring.
Effect	df1	df2	F	p	Partial ηp²
ALC	1	41.951	1.339	0.254	0.031
CB	1	41.951	0.534	0.469	0.013
Ethanol concentration	2	63.959	3.714	0.03	0.104
ALC × CB	1	41.951	1.971	0.168	0.045
ALC × Ethanol concentration	2	63.959	0.965	0.387	0.029
CB × Ethanol concentration	2	63.959	4.673	0.013	0.127
ALC × CB × Ethanol concentration	2	63.959	0.716	0.492	0.022
Note. Liquid volume consumed during the progressive-ratio (PR) task was analyzed in female offspring using a linear mixed-effects model with prenatal alcohol exposure (ALC), prenatal cannabinoid exposure (CB), ethanol concentration (20%, 30%, and 40%), and all interactions as fixed effects. Subject was included as a random effect, and ethanol concentration was modeled as a repeated factor. Type I…

### Sheet: Table S18B
Table S18B.Sidak-Adjusted Exposure-Group Comparisons of PR Liquid Volume in Female Offspring.
Ethanol concentration	Comparison	Mean difference	SE	Adjusted p
20%	CON vs. ALC	-0.013	0.016	0.967
20%	CON vs. CB	-0.001	0.016	1
20%	CON vs. ALC+CB	0.003	0.022	1
20%	ALC vs. CB	0.012	0.016	0.981
20%	ALC vs. ALC+CB	0.016	0.022	0.982
20%	CB vs. ALC+CB	0.004	0.022	1
30%	CON vs. ALC	-0.032	0.016	0.285
30%	CON vs. CB	-0.038	0.016	0.115
30%	CON vs. ALC+CB	-0.027	0.022	0.789
30%	ALC vs. CB	-0.006	0.016	0.999
30%	ALC vs. ALC+CB	0.005	0.022	1
30%	CB vs. ALC+CB	0.011	0.022	0.996
40%	CON vs. ALC	-0.041	0.016	0.08
40%	CON vs. CB	-0.045	0.016	0.04
40%	CON vs. ALC+CB	-0.046	0.022	0.232
40%	ALC vs. CB	-0.004	0.016	1
40%	ALC vs. ALC+CB	-0.004	0.022	1
40%	CB vs. ALC+CB	-0.001	0.022	1
Sidak-adjusted pairwise comparisons of estimated marginal means from the linear mixed-effects model are shown within each ethanol concentration for female offspring. Exposure groups were control (CON), prenatal alcohol exposure alone (ALC), prenatal cannabinoid exposure alone (CB), and combined prenatal alcohol and cannabinoid exposure (ALC+CB). Mean differences are calculated as the first-listed…
