## Supplemental Tables for "Prenatal alcohol and cannabinoid co-exposure increases ethanol-seeking in adult offspring and produces sex-dependent medial prefrontal cannabinoid receptor 1 expression": Table_S20_PR_Breakpoint.xlsx

### Sheet: Table S19
Table S19. Breakpoint Responding During Progressive-Ratio Self-Administration.
Effect	df1	df2	F	p	Partial ηp²
Sex	1	88.121	0.022	0.882	<.001
ALC	1	88.121	4.168	0.044	0.045
CB	1	88.121	1.054	0.308	0.012
Ethanol concentration	2	123.471	5.558	0.005	0.083
Sex × ALC	1	88.121	0.091	0.764	0.001
Sex × CB	1	88.121	0.168	0.683	0.002
Sex × Ethanol concentration	2	123.471	1.329	0.268	0.021
ALC × CB	1	88.121	0.749	0.389	0.008
ALC × Ethanol concentration	2	123.471	2.977	0.055	0.046
CB × Ethanol concentration	2	123.471	9.564	<.001	0.134
Sex × ALC × CB	1	88.121	8.074	0.006	0.084
Sex × ALC × Ethanol concentration	2	123.471	0.615	0.542	0.01
Sex × CB × Ethanol concentration	2	123.471	0.958	0.386	0.015
ALC × CB × Ethanol concentration	2	123.471	0.892	0.412	0.014
Sex × ALC × CB × Ethanol concentration	2	123.471	0.387	0.68	0.006
Breakpoint responding during the progressive-ratio (PR) task was analyzed using a linear mixed-effects model with Sex, prenatal alcohol exposure (ALC), prenatal cannabinoid exposure (CB), ethanol concentration (20%, 30%, and 40%), and all interactions as fixed effects. Subject was included as a random effect, and ethanol concentration was modeled as a repeated factor. Type III tests of fixed effe…
