## Supplemental Tables for "Prenatal alcohol and cannabinoid co-exposure increases ethanol-seeking in adult offspring and produces sex-dependent medial prefrontal cannabinoid receptor 1 expression": Table_S21_PR_Breakpoint_Male_Offspring.xlsx

### Sheet: Table S20A
Table S20A. Breakpoint Responding During Progressive-Ratio Self-Administration in Male Offspring.
Effect	df1	df2	F	p	Partial ηp²
ALC	1	46.634	2.431	0.126	0.05
CB	1	46.634	0.913	0.344	0.019
Ethanol concentration	2	53.292	4.26	0.019	0.138
ALC × CB	1	46.634	6.086	0.017	0.115
ALC × Ethanol concentration	2	53.292	3.926	0.026	0.128
CB × Ethanol concentration	2	53.292	3.159	0.051	0.106
ALC × CB × Ethanol concentration	2	53.292	0.138	0.872	0.005
Breakpoint responding during the progressive-ratio (PR) task was analyzed in male offspring using a linear mixed-effects model with prenatal alcohol exposure (ALC), prenatal cannabinoid exposure (CB), ethanol concentration (20%, 30%, and 40%), and all interactions as fixed effects. Subject was included as a random effect, and ethanol concentration was modeled as a repeated factor. Type III tests …

### Sheet: Table S20B
Table S20B. Sidak-Adjusted Exposure-Group Comparisons of PR Breakpoint Responding in Male Offspring.
Ethanol concentration	Comparison	Mean difference	SE	Adjusted p
20%	CON vs. ALC	6.214	5.002	0.7861
20%	CON vs. CB	10.07	4.433	0.1998
20%	CON vs. ALC+CB	-4.786	11.72	0.9992
20%	ALC vs. CB	3.857	3.249	0.82
20%	ALC vs. ALC+CB	-11	11.33	0.9314
20%	CB vs. ALC+CB	-14.86	11.09	0.7757
30%	CON vs. ALC	5	4.359	0.8425
30%	CON vs. CB	5.214	4.262	0.8021
30%	CON vs. ALC+CB	-10.05	12.34	0.9683
30%	ALC vs. CB	0.2143	2.716	1
30%	ALC vs. ALC+CB	-15.05	11.89	0.8131
30%	CB vs. ALC+CB	-15.27	11.86	0.8027
40%	CON vs. ALC	0.5	3.7	1
40%	CON vs. CB	4.214	3.291	0.767
40%	CON vs. ALC+CB	-17.61	11.62	0.669
40%	ALC vs. CB	3.714	2.687	0.697
40%	ALC vs. ALC+CB	-18.11	11.46	0.636
40%	CB vs. ALC+CB	-21.82	11.34	0.4479
Sidak-adjusted pairwise comparisons of estimated marginal means from the linear mixed-effects model are shown within each ethanol concentration for male offspring. Exposure groups were control (CON), prenatal alcohol exposure alone (ALC), prenatal cannabinoid exposure alone (CB), and combined prenatal alcohol and cannabinoid exposure (ALC+CB). Mean differences are calculated as the first-listed g…
