## Supplemental Tables for "Prenatal alcohol and cannabinoid co-exposure increases ethanol-seeking in adult offspring and produces sex-dependent medial prefrontal cannabinoid receptor 1 expression": Table_S22_PR_Breakpoint_Female_Offspring.xlsx

### Sheet: Table S21A
Table S21A. Breakpoint Responding During Progressive-Ratio Self-Administration in Female Offspring.
Effect	df1	df2	F	p	Partial ηp²
ALC	1	41.853	2.04	0.161	0.046
CB	1	41.853	0.256	0.615	0.006
Ethanol concentration	2	71.951	2.216	0.116	0.058
ALC × CB	1	41.853	2.631	0.112	0.059
ALC × Ethanol concentration	2	71.951	0.499	0.609	0.014
CB × Ethanol concentration	2	71.951	6.684	0.002	0.157
ALC × CB × Ethanol concentration	2	71.951	0.692	0.504	0.019
Breakpoint responding during the progressive-ratio (PR) task was analyzed in female offspring using a linear mixed-effects model with prenatal alcohol exposure (ALC), prenatal cannabinoid exposure (CB), ethanol concentration (20%, 30%, and 40%), and all interactions as fixed effects. Subject was included as a random effect, and ethanol concentration was modeled as a repeated factor. Type III test…

### Sheet: Table S21B
Table S21B. Sidak-Adjusted Exposure-Group Comparisons of PR Breakpoint Responding in Female Offspring.
Ethanol concentration	Comparison	Mean difference	SE	Adjusted p
20%	CON vs. ALC	-7.78	4.744	0.488
20%	CON vs. CB	-0.786	4.655	1
20%	CON vs. ALC+CB	-0.857	6.417	1
20%	ALC vs. CB	6.995	4.744	0.609
20%	ALC vs. ALC+CB	6.923	6.482	0.871
20%	CB vs. ALC+CB	-0.071	6.417	1
30%	CON vs. ALC	-9.918	4.744	0.219
30%	CON vs. CB	-10.571	4.655	0.148
30%	CON vs. ALC+CB	-4.871	6.417	0.972
30%	ALC vs. CB	-0.654	4.744	1
30%	ALC vs. ALC+CB	5.046	6.482	0.969
30%	CB vs. ALC+CB	5.7	6.417	0.942
40%	CON vs. ALC	-10.791	4.744	0.147
40%	CON vs. CB	-12.714	4.655	0.047
40%	CON vs. ALC+CB	-14.514	6.417	0.151
40%	ALC vs. CB	-1.923	4.744	0.999
40%	ALC vs. ALC+CB	-3.723	6.482	0.993
40%	CB vs. ALC+CB	-1.8	6.417	1
Sidak-adjusted pairwise comparisons of estimated marginal means from the linear mixed-effects model are shown within each ethanol concentration for female offspring. Exposure groups were control (CON), prenatal alcohol exposure alone (ALC), prenatal cannabinoid exposure alone (CB), and combined prenatal alcohol and cannabinoid exposure (ALC+CB). Mean differences are calculated as the first-listed…
