## Supplemental Tables for "Prenatal alcohol and cannabinoid co-exposure increases ethanol-seeking in adult offspring and produces sex-dependent medial prefrontal cannabinoid receptor 1 expression": Table_S23_Extinction.xlsx

### Sheet: Table S22
Table S22. Active Lever Pressing During Extinction.
Effect	df1	df2	F	p	Partial ηp²
Day	2	169.575	1.358	0.26	0.016
Sex	1	89.957	2.304	0.133	0.025
ALC	1	89.957	5.085	0.027	0.053
CB	1	89.957	1.519	0.221	0.017
Sex × ALC	1	89.957	2.444	0.122	0.026
Sex × CB	1	89.957	4.013	0.048	0.043
Sex × Day	2	169.575	1.402	0.249	0.016
ALC × CB	1	89.957	1.066	0.305	0.012
ALC × Day	2	169.575	0.348	0.706	0.004
CB × Day	2	169.575	0.666	0.515	0.008
Sex × ALC × CB	1	89.957	10.248	0.002	0.102
Sex × ALC × Day	2	169.575	0.342	0.711	0.004
Sex × CB × Day	2	169.575	0.456	0.635	0.005
ALC × CB × Day	2	169.575	0.111	0.895	0.001
Sex × ALC × CB × Day	2	169.575	0.895	0.41	0.01
Active lever pressing during extinction was analyzed using a linear mixed-effects model with Sex, prenatal alcohol exposure (ALC), prenatal cannabinoid exposure (CB), extinction day (Days 1–3), and all interactions as fixed effects. Subject was included as a random effect, and extinction day was modeled as a repeated factor. Type III tests of fixed effects are shown. Partial eta squared (ηp²) was…
