## Supplemental Tables for "Prenatal alcohol and cannabinoid co-exposure increases ethanol-seeking in adult offspring and produces sex-dependent medial prefrontal cannabinoid receptor 1 expression": Table_S24_Extinction_Male_Offspring.xlsx

### Sheet: Table S23A
Table S23A. Active Lever Pressing During Extinction in Male Offspring.
Effect	df1	df2	F	p	Partial ηp²
Day	2	91.024	2.306	0.105	0.048
ALC	1	46.803	4.915	0.032	0.095
CB	1	46.803	3.533	0.066	0.07
ALC × CB	1	46.803	6.043	0.018	0.114
ALC × Day	2	91.024	0.719	0.49	0.016
CB × Day	2	91.024	0.187	0.83	0.004
ALC × CB × Day	2	91.024	0.655	0.522	0.014
Active lever pressing during extinction was analyzed in male offspring using a linear mixed-effects model with prenatal alcohol exposure (ALC), prenatal cannabinoid exposure (CB), extinction day (Days 1–3), and all interactions as fixed effects. Subject was included as a random effect, and extinction day was modeled as a repeated factor. Type III tests of fixed effects are shown. Partial eta squa…

### Sheet: Table S23B
Table S23B. Sidak-Adjusted Exposure-Group Comparisons of Active Lever Pressing During Extinction in Male Offspring.
Extinction days	Comparison	Mean difference	SE	Adjusted p
Days 1–3	CON vs. ALC	10.836	35.06	1
Days 1–3	CON vs. CB	18.099	35.084	0.996
Days 1–3	CON vs. ALC+CB	-108.524	41.111	0.066
Days 1–3	ALC vs. CB	7.262	35.084	1
Days 1–3	ALC vs. ALC+CB	-119.36	41.111	0.033
Days 1–3	CB vs. ALC+CB	-126.622	41.132	0.021
Sidak-adjusted pairwise comparisons of estimated marginal means from the linear mixed-effects model are shown for male offspring, collapsed across extinction days (Days 1–3). Exposure groups were control (CON), prenatal alcohol exposure alone (ALC), prenatal cannabinoid exposure alone (CB), and combined prenatal alcohol and cannabinoid exposure (ALC+CB). Mean differences are calculated as the fir…
