## Supplemental Tables for "Prenatal alcohol and cannabinoid co-exposure increases ethanol-seeking in adult offspring and produces sex-dependent medial prefrontal cannabinoid receptor 1 expression": Table_S25_Extinction_Female_Offspring.xlsx

### Sheet: Table S24A
Table S24A. Active Lever Pressing During Extinction in Female Offspring.
Effect	df1	df2	F	p	Partial ηp²
ALC	1	41.802	0.61	0.439	0.014
CB	1	41.802	0.747	0.392	0.018
Day	2	73.261	1.879	0.16	0.049
ALC × CB	1	41.802	7.325	0.01	0.149
ALC × Day	2	73.261	0.259	0.772	0.007
CB × Day	2	73.261	0.402	0.67	0.011
ALC × CB × Day	2	73.261	0.357	0.701	0.01
Active lever pressing during extinction was analyzed in female offspring using a linear mixed-effects model with prenatal alcohol exposure (ALC), prenatal cannabinoid exposure (CB), extinction day (Days 1–3), and all interactions as fixed effects. Subject was included as a random effect, and extinction day was modeled as a repeated factor. Type III tests of fixed effects are shown. Partial eta sq…

### Sheet: Table S24B
Table S24B. Sidak-Adjusted Exposure-Group Comparisons of Active Lever Pressing During Extinction in Female Offspring.
Extinction days	Comparison	Mean difference	SE	Adjusted p
Days 1–3	CON vs. ALC	-37.707	14.637	0.079
Days 1–3	CON vs. CB	-24.59	14.365	0.449
Days 1–3	CON vs. ALC+CB	-0.276	19.802	1
Days 1–3	ALC vs. CB	13.117	14.655	0.941
Days 1–3	ALC vs. ALC+CB	37.431	20.014	0.347
Days 1–3	CB vs. ALC+CB	24.313	19.815	0.786
Sidak-adjusted pairwise comparisons of estimated marginal means from the linear mixed-effects model are shown for female offspring, collapsed across extinction days (Days 1–3). Exposure groups were control (CON), prenatal alcohol exposure alone (ALC), prenatal cannabinoid exposure alone (CB), and combined prenatal alcohol and cannabinoid exposure (ALC+CB). Mean differences are calculated as the f…
