## Supplemental Tables for "Prenatal alcohol and cannabinoid co-exposure increases ethanol-seeking in adult offspring and produces sex-dependent medial prefrontal cannabinoid receptor 1 expression": Table_S26_Normalized_Extinction_Responding.xlsx

### Sheet: Table S25
Table S25. Extinction Active Lever Pressing Relative to FR1 Baseline.
Effect	df1	df2	F	p	Partial ηp²
Sex	1	85.885	2.334	0.13	0.026
ALC	1	85.885	5.202	0.025	0.057
CB	1	85.885	< .001	0.991	< .001
Sex × ALC	1	85.885	6.898	0.01	0.074
Sex × CB	1	85.885	5.651	0.02	0.062
ALC × CB	1	85.885	0.108	0.743	0.001
Sex × ALC × CB	1	85.885	9.152	0.003	0.096
Extinction active lever pressing was expressed as a percentage of each subject’s mean FR1 active lever responding. Sex, prenatal alcohol exposure (ALC), prenatal cannabinoid exposure (CB), and all interactions were included as fixed factors. Type III tests of fixed effects are shown. Partial eta squared (ηp²) was calculated as (F × df1) / (F × df1 + df2). Bold p values indicate p < .05; italicize…
