## Supplemental Tables for "Prenatal alcohol and cannabinoid co-exposure increases ethanol-seeking in adult offspring and produces sex-dependent medial prefrontal cannabinoid receptor 1 expression": Table_S27_Normalized_Extinction_Responding_Male_Offspring.xlsx

### Sheet: Table S26A
Table S26A. Extinction Active Lever Pressing Relative to FR1 Baseline in Male Offspring.
Effect	df1	df2	F	p	Partial ηp²
ALC	1	44.083	12.983	< .001	0.227
CB	1	44.083	3.268	0.077	0.069
ALC × CB	1	44.083	6.862	0.012	0.135
Note. Extinction active lever pressing was expressed as a percentage of each subject’s mean FR1 active lever responding. Prenatal alcohol exposure (ALC), prenatal cannabinoid exposure (CB), and their interaction were included as fixed factors in the male-only model. Type III tests of fixed effects are shown. Partial eta squared (ηp²) was calculated as (F × df1) / (F × df1 + df2). Bold p values in…

### Sheet: Table S26B
Table S26B. Exposure-Group Comparisons and One-Sample Tests of Normalized Extinction Responding in Male Offspring.
Šídák-adjusted exposure-group comparisons
Measure	Comparison	Mean difference	SE	Adjusted p
Relative to FR1 baseline	CON vs. ALC	-9.08	7.641	0.847
Relative to FR1 baseline	CON vs. CB	8.755	7.905	0.883
Relative to FR1 baseline	CON vs. ALC+CB	-45.01	8.906	0.0059
Relative to FR1 baseline	ALC vs. CB	17.83	7.949	0.288
Relative to FR1 baseline	ALC vs. ALC+CB	-35.93	8.945	0.0229
Relative to FR1 baseline	CB vs. ALC+CB	-53.76	9.172	0.0023
One-sample t tests versus 100% of FR1 baseline
Exposure group	n	Mean (%)	t (df)	Two-tailed p	Difference from 100%	95% CI of difference	Partial ηp²	Below FR1 baseline?
CON	14	45.58	9.177 (13)	< .0001	-54.42	−67.23 to −41.61	0.8663	Yes
ALC	14	56.05	6.355 (13)	< .0001	-43.95	−58.90 to −29.01	0.7565	Yes
CB	13	38.41	10.890 (12)	< .0001	-61.59	−73.91 to −49.26	0.9081	Yes
ALC+CB	8	90.59	0.554 (7)	0.5966	-9.411	−49.55 to 30.73	0.0421	No
Extinction active lever pressing was expressed as a percentage of each subject’s mean FR1 active lever responding. Šídák-adjusted comparisons are based on estimated marginal means from the male-only model. Mean differences are calculated as the first-listed group minus the second-listed group. One-sample t tests compared each exposure-group mean with 100%, representing responding equivalent to FR…
