## Supplemental Tables for "Prenatal alcohol and cannabinoid co-exposure increases ethanol-seeking in adult offspring and produces sex-dependent medial prefrontal cannabinoid receptor 1 expression": Table_S28_Normalized_Extinction_Responding_Female_Offspring.xlsx

### Sheet: Table S27A
Table S27A. Extinction Active Lever Pressing Relative to FR1 Baseline in Female Offspring.
Effect	df1	df2	F	p	Partial ηp²
ALC	1	40.8	0.12	0.731	0.003
CB	1	40.8	2.508	0.121	0.058
ALC × CB	1	40.8	3.426	0.071	0.078
Extinction active lever pressing was expressed as a percentage of each subject’s mean FR1 active lever responding. Prenatal alcohol exposure (ALC), prenatal cannabinoid exposure (CB), and their interaction were included as fixed factors in the female-only model. Type III tests of fixed effects are shown. Partial eta squared (ηp²) was calculated as (F × df1) / (F × df1 + df2). Bold p values indica…

### Sheet: Table S27B
Table S27B. Exposure-Group Comparisons and One-Sample Tests of Normalized Extinction Responding in Female Offspring.
Šídák-adjusted exposure-group comparisons
Measure	Comparison	Mean difference	SE	Adjusted p
Relative to FR1 baseline	CON vs. ALC	-9.543	7.245	0.782
Relative to FR1 baseline	CON vs. CB	-5.304	6.903	0.976
Relative to FR1 baseline	CON vs. ALC+CB	16.33	9.916	0.59
Relative to FR1 baseline	ALC vs. CB	4.239	7.204	0.994
Relative to FR1 baseline	ALC vs. ALC+CB	25.87	10.13	0.187
Relative to FR1 baseline	CB vs. ALC+CB	21.63	9.886	0.311
One-sample t tests versus 100% of FR1 baseline
Exposure group	n	Mean (%)	t (df)	Two-tailed p	Difference from 100%	95% CI of difference	Partial ηp²	Below FR1 baseline?
CON	14	49.86	6.532 (13)	< .0001	-50.14	−66.72 to −33.56	0.7665	Yes
ALC	12	58.22	5.420 (11)	0.0002	-41.78	−58.75 to −24.81	0.7276	Yes
CB	14	53.89	5.592 (13)	< .0001	-46.11	−63.92 to −28.30	0.7063	Yes
ALC+CB	5	32.14	10.340 (4)	0.0005	-67.86	−86.08 to −49.64	0.964	Yes
Extinction active lever pressing was expressed as a percentage of each subject’s mean FR1 active lever responding. Šídák-adjusted comparisons are based on estimated marginal means from the female-only model. Mean differences are calculated as the first-listed group minus the second-listed group. One-sample t tests compared each exposure-group mean with 100%, representing responding equivalent to …
