## Supplemental Tables for "Prenatal alcohol and cannabinoid co-exposure increases ethanol-seeking in adult offspring and produces sex-dependent medial prefrontal cannabinoid receptor 1 expression": Table_S29_Reinstatement_Ethanol_Intake.xlsx

### Sheet: Table S28A
Table S28A. Reinstatement Ethanol Intake (g/kg).
Effect	df1	df2	F	p	Partial ηp²
Sex	1	87	0.656	0.42	0.008
ALC	1	87	4.261	0.042	0.047
CB	1	87	4.112	0.046	0.045
Sex × ALC	1	87	0.012	0.914	< .001
Sex × CB	1	87	1.13	0.291	0.013
ALC × CB	1	87	0.614	0.435	0.007
Sex × ALC × CB	1	87	5.549	0.021	0.06
Ethanol intake during reinstatement was expressed in g/kg. Sex, prenatal alcohol exposure (ALC), prenatal cannabinoid exposure (CB), and all interactions were included as fixed factors. Type III tests of fixed effects are shown. Partial eta squared (ηp²) was calculated as (F × df1) / (F × df1 + df2). Bold p values indicate p < .05; italicized p values indicate .05 ≤ p < .10.

### Sheet: Table S28B
Table S28B. Reinstatement Ethanol Intake (g/kg) in Male Offspring.
Between-subjects ANOVA
Effect	df1	df2	F	p	Partial ηp²
ALC	1	45	2.506	0.12	0.053
CB	1	45	5.074	0.029	0.101
ALC × CB	1	45	5.234	0.027	0.104
Dunnett T3-adjusted exposure-group comparisons
Measure	Comparison	Mean difference	SE	Adjusted p
Reinstatement intake (g/kg)	CON vs. ALC	1.077	0.754	0.639
Reinstatement intake (g/kg)	CON vs. CB	0.054	1.191	1
Reinstatement intake (g/kg)	CON vs. ALC+CB	-5.864	4.165	0.662
Reinstatement intake (g/kg)	ALC vs. CB	-1.023	1.064	0.906
Reinstatement intake (g/kg)	ALC vs. ALC+CB	-6.942	4.131	0.505
Reinstatement intake (g/kg)	CB vs. ALC+CB	-5.918	4.232	0.667
Ethanol intake during reinstatement was expressed in g/kg. Prenatal alcohol exposure (ALC), prenatal cannabinoid exposure (CB), and their interaction were included as fixed factors in the male-only model. Type III tests of fixed effects are shown. Dunnett T3-adjusted comparisons were used because group variances were unequal. Mean differences are calculated as the first-listed group minus the sec…

### Sheet: Table S28C
Table S28C. Reinstatement Ethanol Intake (g/kg) in Female Offspring.
Effect	df1	df2	F	p	Partial ηp²
ALC	1	42	1.833	0.183	0.042
CB	1	42	0.446	0.508	0.011
ALC × CB	1	42	1.183	0.283	0.027
Note. Ethanol intake during reinstatement was expressed in g/kg. Prenatal alcohol exposure (ALC), prenatal cannabinoid exposure (CB), and their interaction were included as fixed factors in the female-only model. Type III tests of fixed effects are shown. Partial eta squared (ηp²) was calculated as (F × df1) / (F × df1 + df2). Bold p values indicate p < .05; italicized p values indicate .05 ≤ p <…
