## Supplemental Tables for "Prenatal alcohol and cannabinoid co-exposure increases ethanol-seeking in adult offspring and produces sex-dependent medial prefrontal cannabinoid receptor 1 expression": Table_S30_Reinstatement_Relative_to_FR1_Baseline.xlsx

### Sheet: Table S29A
Table S29A. Between-Subjects ANOVA Assessing Reinstatement Ethanol Intake Relative to FR1 Baseline.
Effect	df1	df2	F	p	Partial ηp²
Sex	1	87	0.649	0.423	0.007
ALC	1	87	2.489	0.118	0.028
CB	1	87	1.785	0.185	0.02
Sex × ALC	1	87	0.946	0.333	0.011
Sex × CB	1	87	4.896	0.03	0.053
ALC × CB	1	87	2.634	0.108	0.029
Sex × ALC × CB	1	87	0.713	0.401	0.008
Reinstatement ethanol intake was expressed as a percentage of each subject’s mean FR1 ethanol intake. Sex, prenatal alcohol exposure (ALC), prenatal cannabinoid exposure (CB), and their interactions were included as fixed factors. Type III tests of fixed effects are shown. Partial eta squared (ηp²) was calculated as (F × df1) / (F × df1 + df2). Bold p values indicate p < .05; italicized p values …

### Sheet: Table S29B - Males
Table S29B. Reinstatement Ethanol Intake Relative to FR1 Baseline in Male Offspring.
Between-subjects ANOVA.
Effect	df1	df2	F	p	Partial ηp²
ALC	1	45	3.328	0.075	0.069
CB	1	45	6.443	0.015	0.125
ALC × CB	1	45	3.114	0.084	0.065
Šídák-adjusted exposure-group comparisons
Measure	Comparison	Mean difference	SE	Adjusted p
Relative to FR1 baseline	CON vs. ALC	-0.7851	17.31	> .999
Relative to FR1 baseline	CON vs. CB	-10.21	17.31	0.9926
Relative to FR1 baseline	CON vs. ALC+CB	-57.55	20.19	0.0388
Relative to FR1 baseline	ALC vs. CB	-9.421	16.98	0.9947
Relative to FR1 baseline	ALC vs. ALC+CB	-56.77	19.91	0.0388
Relative to FR1 baseline	CB vs. ALC+CB	-47.34	19.91	0.1236
One-sample t tests versus 100% of FR1 baseline
Exposure group	n	Mean (%)	t (df)	Two-tailed p	Difference from 100%	95% CI of difference	Partial ηp²
CON	13	49.77	8.607 (12)	< .0001	-50.23	−62.94 to −37.51	0.8606
ALC	14	50.56	8.915 (13)	< .0001	-49.44	−61.42 to −37.46	0.8594
CB	14	59.98	2.983 (13)	0.0106	-40.02	−69.00 to −11.04	0.4064
ALC+CB	8	107.3	0.2523 (7)	0.808	7.326	−61.32 to 75.98	0.009015
Reinstatement ethanol intake was expressed as a percentage of each subject’s mean FR1 ethanol intake. Prenatal alcohol exposure (ALC), prenatal cannabinoid exposure (CB), and their interaction were included as fixed factors in the male-only model. Type III tests of fixed effects are shown. Šídák-adjusted comparisons are based on estimated marginal means from the male-only model; mean differences …

### Sheet: Table S29C - Females
Table S29C. Reinstatement Ethanol Intake Relative to FR1 Baseline in Female Offspring.
Between-subjects ANOVA.
Effect	df1	df2	F	p	Partial ηp²
ALC	1	42	0.184	0.67	0.004
CB	1	42	0.385	0.538	0.009
ALC × CB	1	42	0.304	0.584	0.007
One-sample t tests versus 100% of FR1 baseline
Exposure group	n	Mean (%)	t (df)	Two-tailed p	Difference from 100%	95% CI of difference	Partial ηp²
CON	14	54.58	3.672 (13)	.0028	-45.42	−72.14 to −18.69	0.5091
ALC	12	58.63	5.169 (11)	.0003	-41.37	−58.98 to −23.75	0.7083
CB	14	51	5.945 (13)	< .0001	-49	−66.81 to −31.19	0.7311
ALC+CB	5	61.71	2.397 (4)	.0746	-38.29	−82.65 to 6.058	0.5896
Reinstatement ethanol intake was expressed as a percentage of each subject’s mean FR1 ethanol intake. Prenatal alcohol exposure (ALC), prenatal cannabinoid exposure (CB), and their interaction were included as fixed factors in the female-only model. Type III tests of fixed effects are shown. One-sample t tests compared each exposure-group mean with 100%, representing reinstatement intake equivale…
