## Supplemental Tables for "Prenatal alcohol and cannabinoid co-exposure increases ethanol-seeking in adult offspring and produces sex-dependent medial prefrontal cannabinoid receptor 1 expression": Table_S31_CNR1_Protein_Expression.xlsx

### Sheet: Table S30
Table S30. Four-Way ANOVA of CNR1 Protein Expression Across the DMS and mPFC.
Effect	df1	df2	F	p	Partial ηp²
ALC	1	51.624	1.377	0.246	0.026
CB	1	51.624	0.013	0.908	0
Region	1	47.756	20.537	< .001	0.301
Sex	1	51.624	0.401	0.529	0.008
ALC × CB	1	51.624	0.018	0.894	0
ALC × Region	1	47.756	0.004	0.951	0
ALC × Sex	1	51.624	1.824	0.183	0.034
CB × Region	1	47.756	7.651	0.008	0.138
CB × Sex	1	51.624	0.036	0.851	0.001
Region × Sex	1	47.756	1.667	0.203	0.034
ALC × CB × Region	1	47.756	9.086	0.004	0.16
ALC × CB × Sex	1	51.624	0.253	0.617	0.005
ALC × Region × Sex	1	47.756	3.224	0.079	0.063
CB × Region × Sex	1	47.756	5.844	0.019	0.109
ALC × CB × Region × Sex	1	47.756	3.133	0.083	0.062
CNR1 protein expression was analyzed using a four-way ANOVA with Sex, prenatal alcohol exposure (ALC), prenatal cannabinoid exposure (CB), and Region as fixed factors. Region compared the dorsomedial striatum (DMS) and medial prefrontal cortex (mPFC). Type III tests of fixed effects are shown. Expression values were log-transformed as ln(expression + 1) before analysis. Partial eta squared (ηp²) …
