## Supplemental Tables for "Prenatal alcohol and cannabinoid co-exposure increases ethanol-seeking in adult offspring and produces sex-dependent medial prefrontal cannabinoid receptor 1 expression": Table_S32_CNRip1_Protein_Expression.xlsx

### Sheet: Table S31
Table S31. Four-Way ANOVA of CNRip1 Protein Expression Across the DMS and mPFC.
Effect	df1	df2	F	p	Partial ηp²
Region	1	47.477	174.818	< .001	0.786
ALC	1	47.545	1.327	0.255	0.027
CB	1	47.545	1.051	0.31	0.022
Sex	1	47.545	1.066	0.307	0.022
ALC × Region	1	47.477	0.026	0.872	0.001
CB × Region	1	47.477	1.001	0.322	0.021
Region × Sex	1	47.477	0.66	0.421	0.014
ALC × CB	1	47.545	6.339	0.015	0.118
ALC × Sex	1	47.545	3.886	0.055	0.076
CB × Sex	1	47.545	0.039	0.844	0.001
ALC × CB × Region	1	47.477	1.424	0.239	0.029
ALC × Region × Sex	1	47.477	0.937	0.338	0.019
CB × Region × Sex	1	47.477	2.595	0.114	0.052
ALC × CB × Sex	1	47.545	0.402	0.529	0.008
ALC × CB × Region × Sex	1	47.477	1.907	0.174	0.039
CNRip1 protein expression was analyzed using a four-way ANOVA with Sex, prenatal alcohol exposure (ALC), prenatal cannabinoid exposure (CB), and Region as fixed factors. Region compared the dorsomedial striatum (DMS) and medial prefrontal cortex (mPFC). Type III tests of fixed effects are shown. Expression values were log-transformed as ln(expression + 1) before analysis. Partial eta squared (ηp²…
