## Supplemental Tables for "Prenatal alcohol and cannabinoid co-exposure increases ethanol-seeking in adult offspring and produces sex-dependent medial prefrontal cannabinoid receptor 1 expression": Table_S33_mPFC_Male_Protein_Expression.xlsx

### Sheet: Table S32A - Model
Table S32A. Mixed-Effects Analysis of mPFC CNR1 and CNRip1 Protein Expression in Male Offspring.
Effect	df1	df2	F	p	Partial ηp²
Protein	1	49	9.867	0.0029	0.168
ALC	1	49	4.238	0.0449	0.08
CB	1	49	2.786	0.1015	0.054
Protein × ALC	1	49	3.733	0.0592	0.071
Protein × CB	1	49	2.436	0.125	0.047
ALC × CB	1	49	2.676	0.1083	0.052
Protein × ALC × CB	1	49	2.613	0.1124	0.051
Note. CNR1 and CNRip1 protein expression in the medial prefrontal cortex (mPFC) of male offspring was analyzed jointly using a mixed-effects model with Protein as a matched factor and prenatal alcohol exposure (ALC) and prenatal cannabinoid exposure (CB) as fixed factors. Type III tests of fixed effects are shown. Partial eta squared (ηp²) was calculated as (F × df1) / (F × df1 + df2). Bold p val…

### Sheet: Table S32B - Comparisons
Table S32B. Šídák-Adjusted Comparisons of mPFC CNR1 and CNRip1 Protein Expression in Male Offspring.
Protein comparisons within exposure groups.
Exposure group	Comparison	LS mean difference	95% CI of difference	Adjusted p
CON	CNR1 vs. CNRip1	3902	−9,035 to 16,839	0.5473
ALC	CNR1 vs. CNRip1	5848	−6,187 to 17,883	0.3336
CB	CNR1 vs. CNRip1	3557	−8,478 to 15,592	0.5552
ALC+CB	CNR1 vs. CNRip1	25448	12,890 to 38,007	< .001
Exposure-group comparisons of CNR1 expression.
Protein	Comparison	LS mean difference	95% CI of difference	Adjusted p
CNR1	CON vs. ALC	-2277	−19,234 to 14,680	> .999
CNR1	CON vs. CB	69.97	−16,887 to 17,027	> .999
CNR1	CON vs. ALC+CB	-22272	−38,690 to −5,853	0.0031
CNR1	ALC vs. CB	2347	−14,610 to 19,304	0.9994
CNR1	ALC vs. ALC+CB	-19994	−36,413 to −3,576	0.0096
CNR1	CB vs. ALC+CB	-22342	−38,760 to −5,923	0.003
Exposure-group comparisons of CNRip1 expression.
Protein	Comparison	LS mean difference	95% CI of difference	Adjusted p
CNRip1	CON vs. ALC	-331	−17,464 to 16,802	> .999
CNRip1	CON vs. CB	-274.5	−17,407 to 16,858	> .999
CNRip1	CON vs. ALC+CB	-725.3	−19,041 to 17,590	> .999
CNRip1	ALC vs. CB	56.5	−15,805 to 15,918	> .999
CNRip1	ALC vs. ALC+CB	-394.3	−17,527 to 16,738	> .999
CNRip1	CB vs. ALC+CB	-450.8	−17,583 to 16,682	> .999
Šídák-adjusted pairwise comparisons were derived from the mixed-effects analysis of CNR1 and CNRip1 protein expression in the medial prefrontal cortex (mPFC) of male offspring. Protein comparisons are shown within each prenatal exposure group, followed by exposure-group comparisons within each protein. Predicted least-squares (LS) mean differences and 95% confidence intervals were calculated as t…
