## Supplemental Tables for "Prenatal alcohol and cannabinoid co-exposure increases ethanol-seeking in adult offspring and produces sex-dependent medial prefrontal cannabinoid receptor 1 expression": Table_S34_DMS_Male_Protein_Expression.xlsx

### Sheet: Table S33A - Model
Table S33A. Mixed-Effects Analysis of DMS CNR1 and CNRip1 Protein Expression in Male Offspring.
Effect	df1	df2	F	p	Partial ηp²
Protein	1	19	4.706	0.043	0.199
ALC	1	27	1.293	0.2655	0.046
CB	1	27	1.771	0.1943	0.062
Protein × ALC	1	19	2.552	0.1266	0.118
Protein × CB	1	19	3.82	0.0655	0.167
ALC × CB	1	27	6.433	0.0173	0.192
Protein × ALC × CB	1	19	3.091	0.0948	0.14
CNR1 and CNRip1 protein expression in the dorsomedial striatum (DMS) of male offspring was analyzed jointly using a mixed-effects model with Protein as a matched factor and prenatal alcohol exposure (ALC) and prenatal cannabinoid exposure (CB) as fixed factors. Type III tests of fixed effects are shown. Partial eta squared (ηp²) was calculated as (F × df1) / (F × df1 + df2). Bold p values indicat…

### Sheet: Table S33B - Comparisons
Table S33B. Šídák-Adjusted Comparisons of DMS CNR1 and CNRip1 Protein Expression in Male Offspring.
Protein comparisons within exposure groups.
Exposure group	Comparison	LS mean difference	95% CI of difference	Adjusted p
CON	CNR1 vs. CNRip1	-11933	−84,542 to 60,676	0.7346
ALC	CNR1 vs. CNRip1	-116194	−173,341 to −59,046	< .001
CB	CNR1 vs. CNRip1	-5831	−69,031 to 57,370	0.8489
ALC+CB	CNR1 vs. CNRip1	-840.1	−67,044 to 65,364	0.9791
Exposure-group comparisons of CNR1 expression.
Protein	Comparison	LS mean difference	95% CI of difference	Adjusted p
CNR1	CON vs. ALC	-24348	−123,576 to 74,880	0.985
CNR1	CON vs. CB	-28146	−133,516 to 77,224	0.9769
CNR1	CON vs. ALC+CB	-1512	−103,432 to 100,408	> .999
CNR1	ALC vs. CB	-3798	−102,647 to 95,051	> .999
CNR1	ALC vs. ALC+CB	22837	−72,326 to 117,999	0.9866
CNR1	CB vs. ALC+CB	26634	−74,916 to 128,185	0.979
Exposure-group comparisons of CNRip1 expression.
Protein	Comparison	LS mean difference	95% CI of difference	Adjusted p
CNRip1	CON vs. ALC	-128609	−232,817 to −24,402	0.0086
CNRip1	CON vs. CB	-22044	−126,252 to 82,163	0.9931
CNRip1	CON vs. ALC+CB	9581	−100,523 to 119,684	> .999
CNRip1	ALC vs. CB	106565	14,291 to 198,838	0.0159
CNRip1	ALC vs. ALC+CB	138190	39,307 to 237,074	0.0022
CNRip1	CB vs. ALC+CB	31625	−67,258 to 130,509	0.9453
Šídák-adjusted pairwise comparisons were derived from the mixed-effects analysis of CNR1 and CNRip1 protein expression in the dorsomedial striatum (DMS) of male offspring. Protein comparisons are shown within each prenatal exposure group, followed by exposure-group comparisons within each protein. Predicted least-squares (LS) mean differences and 95% confidence intervals were calculated as the fi…
