## Supplemental Tables for "Prenatal alcohol and cannabinoid co-exposure increases ethanol-seeking in adult offspring and produces sex-dependent medial prefrontal cannabinoid receptor 1 expression": Table_S35_mPFC_Female_Protein_Expression.xlsx

### Sheet: Table S34A - Model
Table S34A. Mixed-Effects Analysis of mPFC CNR1 and CNRip1 Protein Expression in Female Offspring.
Effect	df1	df2	F	p	Partial ηp²
Protein	1	23	6.385	0.0188	0.217
ALC	1	24	0.9062	0.3506	0.036
CB	1	24	4.414	0.0463	0.155
Protein × ALC	1	23	0.8315	0.3713	0.035
Protein × CB	1	23	3.979	0.0581	0.147
ALC × CB	1	24	0.8704	0.3601	0.035
Protein × ALC × CB	1	23	0.9936	0.3292	0.041
CNR1 and CNRip1 protein expression in the medial prefrontal cortex (mPFC) of female offspring was analyzed jointly using a mixed-effects model with Protein as a matched factor and prenatal alcohol exposure (ALC) and prenatal cannabinoid exposure (CB) as fixed factors. Type III tests of fixed effects are shown. Partial eta squared (ηp²) was calculated as (F × df1) / (F × df1 + df2). Bold p values …

### Sheet: Table S34B - Comparisons
Table S34B. Šídák-Adjusted Comparisons of mPFC CNR1 and CNRip1 Protein Expression in Female Offspring.
Protein comparisons within exposure groups.
Exposure group	Comparison	LS mean difference	95% CI of difference	Adjusted p
CON	CNR1 vs. CNRip1	15690	6,161 to 25,220	0.0024
ALC	CNR1 vs. CNRip1	6376	−3,461 to 16,212	0.1931
CB	CNR1 vs. CNRip1	1091	−8,110 to 10,292	0.8084
ALC+CB	CNR1 vs. CNRip1	1505	−10,133 to 13,144	0.7914
Exposure-group comparisons of CNR1 expression.
Protein	Comparison	LS mean difference	95% CI of difference	Adjusted p
CNR1	CON vs. ALC	9334	−3,837 to 22,506	0.2995
CNR1	CON vs. CB	14828	2,075 to 27,581	0.015
CNR1	CON vs. ALC+CB	14668	239.3 to 29,096	0.0445
CNR1	ALC vs. CB	5493	−7,260 to 18,247	0.8114
CNR1	ALC vs. ALC+CB	5333	−9,095 to 19,762	0.8969
CNR1	CB vs. ALC+CB	-160.1	−14,208 to 13,888	> .999
Exposure-group comparisons of CNRip1 expression.
Protein	Comparison	LS mean difference	95% CI of difference	Adjusted p
CNRip1	CON vs. ALC	19.7	−12,734 to 12,773	> .999
CNRip1	CON vs. CB	228.6	−12,092 to 12,549	> .999
CNRip1	CON vs. ALC+CB	483.1	−13,565 to 14,531	> .999
CNRip1	ALC vs. CB	208.9	−12,544 to 12,962	> .999
CNRip1	ALC vs. ALC+CB	463.4	−13,965 to 14,892	> .999
CNRip1	CB vs. ALC+CB	254.4	−13,793 to 14,302	> .999
Šídák-adjusted pairwise comparisons were derived from the mixed-effects analysis of CNR1 and CNRip1 protein expression in the medial prefrontal cortex (mPFC) of female offspring. Protein comparisons are shown within each prenatal exposure group, followed by exposure-group comparisons within each protein. Predicted least-squares (LS) mean differences and 95% confidence intervals were calculated as…
