## Supplemental Tables for "Prenatal alcohol and cannabinoid co-exposure increases ethanol-seeking in adult offspring and produces sex-dependent medial prefrontal cannabinoid receptor 1 expression": Table_S36_DMS_Female_Protein_Expression.xlsx

### Sheet: Table S35 - Model
Table S35. Mixed-Effects Analysis of DMS CNR1 and CNRip1 Protein Expression in Female Offspring.
Effect	df1	df2	F	p	Partial ηp²
Protein	1	17	2.268	0.1505	0.118
ALC	1	21	1.927	0.1796	0.084
CB	1	21	1.433	0.2447	0.064
Protein × ALC	1	17	2.918	0.1058	0.147
Protein × CB	1	17	0.612	0.4448	0.035
ALC × CB	1	21	0.892	0.3557	0.041
Protein × ALC × CB	1	17	1.042	0.3216	0.058
CNR1 and CNRip1 protein expression in the dorsomedial striatum (DMS) of female offspring was analyzed jointly using a mixed-effects model with Protein as a matched factor and prenatal alcohol exposure (ALC) and prenatal cannabinoid exposure (CB) as fixed factors. Type III tests of fixed effects are shown. Partial eta squared (ηp²) was calculated as (F × df1) / (F × df1 + df2). Bold p values indic…
