## Supplemental Tables for "Prenatal alcohol and cannabinoid co-exposure increases ethanol-seeking in adult offspring and produces sex-dependent medial prefrontal cannabinoid receptor 1 expression": Table_S37_Protein_Behavior_MANOVA.xlsx

### Sheet: Table S36
Table S36. Sex-stratified multivariate protein-behavior associations
Protein	Sex	Pillai’s trace	F	df1	df2	p	partial η²	BH q
mPFC CNR1	Male	0.353	3.005	4	22	0.04	0.353	0.16
mPFC CNR1	Female	0.17	1.079	4	21	0.392	0.17	0.719
mPFC CNRip1	Male	0.251	1.839	4	22	0.157	0.251	0.314
mPFC CNRip1	Female	0.163	1.074	4	22	0.393	0.163	0.719
DMS CNR1	Male	0.115	0.681	4	21	0.613	0.115	0.613
DMS CNR1	Female	0.159	0.804	4	17	0.539	0.159	0.719
DMS CNRip1	Male	0.115	0.684	4	21	0.611	0.115	0.613
DMS CNRip1	Female	0.079	0.366	4	17	0.829	0.079	0.829
Supplementary Table 36. Sex-stratified multivariate general linear models assessed whether expression of each protein was associated with the combined behavioral profile comprising average FR1 ethanol intake, ethanol intake during the 40% progressive-ratio session, extinction responding normalized to FR1 baseline, and reinstatement responding normalized to FR1 baseline. Benjamini-Hochberg q-value…
