## Supplemental Tables for "Prenatal alcohol and cannabinoid co-exposure increases ethanol-seeking in adult offspring and produces sex-dependent medial prefrontal cannabinoid receptor 1 expression": Table_S38_mPFC_CNR1_Behavior_Correlations.xlsx

### Sheet: Table S37
Table S37. Follow-up associations between mPFC CNR1 expression and ethanol-directed behaviors in male offspring.
Behavioral outcome	N	df	Pearson’s r	p-value	BH q	Spearman’s ρ	p-value
Average FR1 ethanol intake	28	26	0.404	0.033	0.033	0.322	0.095
40% progressive-ratio ethanol intake	28	26	0.498	0.007	0.012	0.45	0.016
Normalized extinction responding	28	26	0.483	0.009	0.012	0.461	0.013
Normalized reinstatement responding	27	25	0.501	0.008	0.012	0.421	0.029
Supplementary Table 37. Pearson correlations evaluated associations between log-transformed mPFC CNR1 expression and individual ethanol-directed behavioral outcomes in male offspring following the significant male mPFC CNR1 multivariate omnibus test. Benjamini-Hochberg q-values correct across the four Pearson follow-up correlations. Spearman correlations were performed as sensitivity analyses
