## Supplemental Tables for "Prenatal alcohol and cannabinoid co-exposure increases ethanol-seeking in adult offspring and produces sex-dependent medial prefrontal cannabinoid receptor 1 expression": Don't Need Table_Ethanol_Preference_SexStratified.xlsx

### Sheet: S7A_Preference_Males
Table S7A. Effects of Exposure on Ethanol Preference in Male Offspring
Effect	SS	df1	df2	MS	F	p	partial ηp²
ALC_Exposure	2.056	1	46	2.056	1.386	0.245	0.0292428
CB_Exposure	10.105	1	46	10.105	6.81	0.012	0.128961
ALC×CB	6.84	1	46	6.84	4.61	0.037	0.0910883
Ethanol preference (ethanol:water ratio) in male offspring was analyzed using a mixed-effects model with Day included as a repeated factor and prenatal alcohol exposure (ALC) and prenatal cannabinoid exposure (CB) included as between-subjects factors. Reported effects reflect preference averaged across the 10-day two-bottle choice phase of testing. Partial eta squared (ηp²) was calculated from Ty…

### Sheet: S7B_Preference_Females
Table S7B. Effects of Exposure on Ethanol Preference in Female Offspring
Effect	SS	df1	df2	MS	F	p	partial ηp²
ALC_Exposure	0.065	1	42	0.065	0.071	0.792	0.00166851
CB_Exposure	0.891	1	42	0.891	0.962	0.332	0.0223965
ALC×CB	0.197	1	42	0.197	0.212	0.647	0.00503978
Ethanol preference (ethanol:water ratio) in female offspring was analyzed using a mixed-effects model with Day included as a repeated factor and prenatal alcohol exposure (ALC) and prenatal cannabinoid exposure (CB) included as between-subjects factors. Reported effects reflect preference averaged across the 10-day two-bottle choice phase of testing. Partial eta squared (ηp²) was calculated from …
