## Supplemental Tables for "Prenatal alcohol and cannabinoid co-exposure increases ethanol-seeking in adult offspring and produces sex-dependent medial prefrontal cannabinoid receptor 1 expression": Nested 1way ANOVA of FR1 - Females (Nested).csv

Compare column means (main column effect)
Number of families	1
Number of comparisons per family	6
Alpha	0.05
Tukey's multiple comparisons test	Mean diff.	95.00% CI of diff.	Below threshold?	Summary	Adjusted P Value
CON vs. ALC	-4.465	-9.202 to 0.2714	No	ns	0.0648
CON vs. CB	-6.303	-10.94 to -1.661	Yes	*	0.0105
CON vs. ALC +CB	-4.680	-10.89 to 1.530	No	ns	0.1516
ALC vs. CB	-1.838	-6.545 to 2.869	No	ns	0.6154
ALC vs. ALC +CB	-0.2149	-6.473 to 6.044	No	ns	0.9995
CB vs. ALC +CB	1.623	-4.564 to 7.810	No	ns	0.8344
Test details	Mean 1	Mean 2	Mean diff.	SE of diff.	N1	N2	q	DF
CON vs. ALC	6.642	11.11	-4.465	1.479	38	36	4.269	8
CON vs. CB	6.642	12.94	-6.303	1.450	38	39	6.149	8
CON vs. ALC +CB	6.642	11.32	-4.680	1.939	38	15	3.413	8
ALC vs. CB	11.11	12.94	-1.838	1.470	36	39	1.768	8
ALC vs. ALC +CB	11.11	11.32	-0.2149	1.954	36	15	0.1555	8
CB vs. ALC +CB	12.94	11.32	1.623	1.932	39	15	1.188	8
